# AI-guided pipeline for protein-protein interaction drug discovery identifies a SARS-CoV-2 inhibitor

**DOI:** 10.1101/2023.06.14.544560

**Authors:** Philipp Trepte, Christopher Secker, Simona Kostova, Sibusiso B. Maseko, Soon Gang Choi, Jeremy Blavier, Igor Minia, Eduardo Silva Ramos, Patricia Cassonnet, Sabrina Golusik, Martina Zenkner, Stephanie Beetz, Mara J. Liebich, Nadine Scharek, Anja Schütz, Marcel Sperling, Michael Lisurek, Yang Wang, Kerstin Spirohn, Tong Hao, Michael A. Calderwood, David E. Hill, Markus Landthaler, Julien Olivet, Jean-Claude Twizere, Marc Vidal, Erich E. Wanker

**Affiliations:** Proteomics and Molecular Mechanisms of Neurodegenerative Diseases, Max Delbrück Center for Molecular Medicine in the Helmholtz Association, 13125, Berlin, Germany; Brain Development and Disease, Institute of Molecular Biotechnology of the Austrian Academy of Sciences, 1030, Vienna, Austria; Zuse Institute Berlin, Berlin, Germany; Laboratory of Viral Interactomes, Interdisciplinary Cluster for Applied Genoproteomics (GIGA)-Molecular Biology of Diseases, University of Liège, 4000, Liège, Belgium; Center for Cancer Systems Biology (CCSB), Dana-Farber Cancer Institute, Boston, MA, 02215, USA; Department of Genetics, Blavatnik Institute, Harvard Medical School, Boston, MA, 02115, USA; Department of Cancer Biology, Dana-Farber Cancer Institute, Boston, MA, 02215, USA; RNA Biology and Posttranscriptional Regulation, Max Delbrück Center for Molecular Medicine in the Helmholtz Association, Berlin Institute for Medical Systems Biology, 13125, Berlin, Germany; Département de Virologie, Unité de Génétique Moléculaire des Virus à ARN (GMVR), Institut Pasteur, Centre National de la Recherche Scientifique (CNRS), Université de Paris, Paris, France; Protein Production & Characterization, Max Delbrück Center for Molecular Medicine in the Helmholtz Association, 13125, Berlin, Germany; Multifunctional Colloids and Coating, Fraunhofer Institute for Applied Polymer Research (IAP), 14476, Potsdam-Golm, Germany; Structural Chemistry and Computational Biophysics, Leibniz-Institut für Molekulare Pharmakologie (FMP), 13125, Berlin, Germany; Institute of Biology, Humboldt-Universität zu Berlin, 13125, Berlin, Germany; Structural Biology Unit, Laboratory of Virology and Chemotherapy, Rega Institute for Medical Research, Department of Microbiology, Immunology and Transplantation, Katholieke Universiteit Leuven, 3000, Leuven, Belgium; TERRA Teaching and Research Center, Gembloux Agro-Bio Tech, University of Liège, 5030, Gembloux, Belgium; Laboratory of Algal Synthetic and Systems Biology, Division of Science and Math, New York University Abu Dhabi, Abu Dhabi, United Arab Emirates

**Author notes:** These authors contributed equally: Philipp Trepte, Christopher Secker. These authors jointly supervised this work (Julien Olivet, Jean-Claude Twizere, Marc Vidal, Erich E. Wanker).

**Keywords:** protein-protein interactions, machine learning, AlphaFold, VirtualFlow, SARS-CoV-2

## Abstract

Protein-protein interactions (PPIs) offer great opportunities to expand the druggable proteome and therapeutically tackle various diseases, but remain challenging targets for drug discovery. Here, we provide a comprehensive pipeline that combines experimental and computational tools to identify and validate PPI targets and perform early-stage drug discovery. We have developed a machine learning approach that prioritizes interactions by analyzing quantitative data from binary PPI assays and AlphaFold-Multimer predictions. Using the quantitative assay LuTHy together with our machine learning algorithm, we identified high-confidence interactions among SARS-CoV-2 proteins for which we predicted three-dimensional structures using AlphaFold Multimer. We employed VirtualFlow to target the contact interface of the NSP10-NSP16 SARS-CoV-2 methyltransferase complex by ultra-large virtual drug screening. Thereby, we identified a compound that binds to NSP10 and inhibits its interaction with NSP16, while also disrupting the methyltransferase activity of the complex, and SARS-CoV-2 replication. Overall, this pipeline will help to prioritize PPI targets to accelerate the discovery of early-stage drug candidates targeting protein complexes and pathways.
