## Supplementary material for "AI-guided pipeline for protein-protein interaction drug discovery identifies a SARS-CoV-2 inhibitor": Source Data Figure EV2

### Sheet: Source Data Figure EV2
	Source Data Figure EV2: Randomly split hsPRS-v2 and hsRRS-v2 into training (70%) and a test (30%) set in k=20 iterations
	interaction	complex	k
	APOD + MUC7	RRS	1
	PSMD5 + SYCE1	RRS	1
	CDK2 + CKS1B	PRS	1
	SLC25A6 + ZNF213	RRS	1
	GRB2 + VAV1	PRS	1
	DLX4 + RAB3IP	RRS	1
	XIAP + CASP3	PRS	1
	RFX3 + SEMA4G	RRS	1
	RCC1 + KLHL6	RRS	1
	ERBB3 + C3orf38	RRS	1
	CLPTM1 + L3MBTL2	RRS	1
	BAK1 + BCL2L1	PRS	1
	PDE9A + REM2	RRS	1
	PMCH + RIC3	RRS	1
	NF2 + HGS	PRS	1
	MNAT1 + GMPPA	RRS	1
	ERBB3 + NRG1	PRS	1
	NKX2-5 + CSGALNACT2	RRS	1
	SMAD1 + SMAD4	PRS	1
	NFIB + TIRAP	RRS	1
	GTF2F1 + GTF2F2	PRS	1
	NCBP1 + NCBP2	PRS	1
	MAFG + NFE2L1	PRS	1
	DDIT3 + FOS	PRS	1
	NDP + NUDT4	RRS	1
	MOBP + MRPS25	RRS	1
	CNN1 + PGAP2	RRS	1
	GPD2 + RTL10	RRS	1
	ETF1 + LMBR1L	RRS	1
	VEGFD + ZBTB25	RRS	1
	CD81 + NPC2	RRS	1
	PSMD4 + RAD23A	PRS	1
	RXRB + CXCL11	RRS	1
	HIST1H1C + NPDC1	RRS	1
	GRIK2 + ARL6IP6	RRS	1
	NR3C1 + HSP90AA1	PRS	1
	BMP5 + MCMBP	RRS	1
	GADD45A + PCNA	PRS	1
	CA2 + PTPRS	RRS	1
	ITPA + WDR62	RRS	1
	NONO + BEST1	RRS	1
	RHOC + NUP62CL	RRS	1
	CANX + ARHGEF15	RRS	1
	CGA + CGB5	PRS	1
	CD151 + WDR41	RRS	1
	LSM3 + LSM2	PRS	1
	EMD + ARMC1	RRS	1
	HIF1A + TP53	PRS	1
	CEBPG + FOS	PRS	1
	RBM3 + SF3A1	RRS	1
	PSMD12 + CRIPT	RRS	1
	SKP1 + BTRC	PRS	1
	BYSL + KIAA0907	RRS	1
	CBLB + GRB2	PRS	1
	ARSA + DBN1	RRS	1
	PPP6C + ZNF350	RRS	1
	XIAP + CASP9	PRS	1
	HDAC1 + ZBTB16	PRS	1
	GRB2 + LAT	PRS	1
	PEX19 + PEX3	PRS	1
	SMAD4 + DCP1A	PRS	1
	ATF3 + DDIT3	PRS	1
	RAB3B + BOC	RRS	1
	MCM2 + PLXNA4	RRS	1
	OSM + ZNF688	RRS	1
	RAC1 + ARFIP2	PRS	1
	FABP4 + GCG	RRS	1
	ORC2L + ORC4L	PRS	1
	FKBP3 + NQO2	RRS	1
	CENPA + PPIL3	RRS	1
	PDGFRA + NDFIP1	RRS	1
	FANCA + FANCC	PRS	1
	LMNA + LMNB1	PRS	1
	RHOA + ARHGAP1	PRS	1
	HBA2 + HBB	PRS	1
	PROS1 + STK25	RRS	1
	SKP1 + SKP2	PRS	1
	SERPINB3 + DCTN6	RRS	1
	FAS + LSM3	RRS	1
	LCP2 + GRAP2	PRS	1
	HCLS1 + SALL2	RRS	1
	BTC + PRRC2B	RRS	1
	CD34 + SNX21	RRS	1
	PEX19 + PEX16	PRS	1
	ATP5O + CLEC2D	RRS	1
	PPP3CA + PPP3R1	PRS	1
	PEX19 + PEX11B	PRS	1
	GPR18 + HNRNPLL	RRS	1
	LUM + UGGT2	RRS	1
	COPB1 + HPCAL4	RRS	1
	GP1BA + NECTIN2	RRS	1
	MAD2L1 + MAD1L1	PRS	1
	XIAP + CASP7	PRS	1
	TP53 + UBE2I	PRS	1
	CANX + ATAD2	RRS	1
	IFIT1 + EIF3E	PRS	1
	PDHB + ZC3HC1	RRS	2
	PEX14 + PEX19	PRS	2
	OSM + ZNF688	RRS	2
	SMAD4 + DCP1A	PRS	2
	GALK1 + MCCC1	RRS	2
	SLC6A1 + TM4SF4	RRS	2
	FABP7 + STX5	RRS	2
	PSMD12 + CRIPT	RRS	2
	COPB1 + SLC39A14	RRS	2
	SKP1 + SKP2	PRS	2
	ASS1 + GINS3	RRS	2
	VEGFD + ZBTB25	RRS	2
	CASP2 + CRADD	PRS	2
	NONO + BEST1	RRS	2
	CLPTM1 + L3MBTL2	RRS	2
	BAK1 + BCL2L1	PRS	2
	LMNA + LMNB1	PRS	2
	ATF3 + DDIT3	PRS	2
	BTC + PRRC2B	RRS	2
	CANX + ARHGEF15	RRS	2
	ETF1 + LMBR1L	RRS	2
	PBX2 + VILL	RRS	2
	HIF1A + TP53	PRS	2
	CKB + HBZ	RRS	2
	CENPA + PPIL3	RRS	2
	MNAT1 + GMPPA	RRS	2
	DUT + FAAP24	RRS	2
	MCM2 + MCM3	PRS	2
	SERPINB3 + DCTN6	RRS	2
	LAMP2 + UBE2G2	RRS	2
	NFIB + TIRAP	RRS	2
	MCM2 + PLXNA4	RRS	2
	RAB3B + BOC	RRS	2
	PEX19 + PEX16	PRS	2
	ACVR1 + CWF19L1	RRS	2
	DEFA1 + TSTD2	RRS	2
	RHOA + ARHGAP1	PRS	2
	RBM3 + SF3A1	RRS	2
	SCARB1 + PHF21B	RRS	2
	HDAC1 + ZBTB16	PRS	2
	ARF1 + ARFIP2	PRS	2
	CD34 + SNX21	RRS	2
	MOBP + MRPS25	RRS	2
	GRB2 + VAV1	PRS	2
	GPR18 + HNRNPLL	RRS	2
	RAC1 + ARFIP2	PRS	2
	HLA-DMB + PSEN2	RRS	2
	MCM2 + MCM5	PRS	2
	CD151 + WDR41	RRS	2
	CD81 + NPC2	RRS	2
	RGR + ABCF3	RRS	2
	TP53 + UBE2I	PRS	2
	GCDH + ZCCHC9	RRS	2
	INPP1 + UBLCP1	RRS	2
	ATP5O + CLEC2D	RRS	2
	MAD2L1 + MAD1L1	PRS	2
	GADD45A + PCNA	PRS	2
	PPP3CA + PPP3R1	PRS	2
	HIST1H1C + NPDC1	RRS	2
	FANCA + FANCC	PRS	2
	DDIT3 + FOS	PRS	2
	RHOC + NUP62CL	RRS	2
	XIAP + CASP9	PRS	2
	APOD + MUC7	RRS	2
	PPP6C + ZNF350	RRS	2
	BAD + BCL2L1	PRS	2
	PDE9A + REM2	RRS	2
	IGF2 + IGFBP4	PRS	2
	CBLB + GRB2	PRS	2
	PEX19 + PEX11B	PRS	2
	NKX2-5 + CSGALNACT2	RRS	2
	ERBB3 + NRG1	PRS	2
	FKBP3 + NQO2	RRS	2
	PEX19 + PEX3	PRS	2
	ERBB3 + C3orf38	RRS	2
	ORC2L + ORC4L	PRS	2
	ITPA + WDR62	RRS	2
	RFX3 + SEMA4G	RRS	2
	PSMD4 + RAD23A	PRS	2
	COPB1 + HPCAL4	RRS	2
	CA2 + PTPRS	RRS	2
	GRIK2 + ARL6IP6	RRS	2
	PDE4D + GNB2L1	PRS	2
	PSMD5 + SYCE1	RRS	2
	LCP2 + GRAP2	PRS	2
	MAFG + NFE2L1	PRS	2
	CNN1 + PGAP2	RRS	2
	XIAP + CASP7	PRS	2
	SHMT2 + STAC3	RRS	2
	IFIT1 + EIF3E	PRS	2
	AKT1 + PDPK1	PRS	2
	SKP1 + BTRC	PRS	2
	NDP + NUDT4	RRS	2
	RCC1 + KLHL6	RRS	2
	FABP4 + GCG	RRS	2
	FEN1 + PCNA	PRS	2
	CD81 + NPC2	RRS	3
	LSM3 + LSM2	PRS	3
	RCC1 + KLHL6	RRS	3
	PBX2 + VILL	RRS	3
	BAD + BCL2L1	PRS	3
	CANX + ATAD2	RRS	3
	SMAD1 + SMAD4	PRS	3
	BYSL + KIAA0907	RRS	3
	XIAP + CASP7	PRS	3
	SLC25A6 + ZNF213	RRS	3
	SKP1 + BTRC	PRS	3
	PPP3CA + PPP3R1	PRS	3
	PSMD5 + SYCE1	RRS	3
	BDNF + NTF4	PRS	3
	GP1BA + NECTIN2	RRS	3
	PDGFRA + NDFIP1	RRS	3
	INPP1 + UBLCP1	RRS	3
	ETF1 + LMBR1L	RRS	3
	OSM + ZNF688	RRS	3
	CA2 + PTPRS	RRS	3
	RBM3 + SF3A1	RRS	3
	DR1 + DRAP1	PRS	3
	GCDH + ZCCHC9	RRS	3
	BTC + PRRC2B	RRS	3
	DEFA1 + TSTD2	RRS	3
	NFIB + TIRAP	RRS	3
	CNN1 + PGAP2	RRS	3
	NR3C1 + HSP90AA1	PRS	3
	MAFG + NFE2L1	PRS	3
	LMNA + RB1	PRS	3
	SERPINB3 + DCTN6	RRS	3
	HDAC1 + ZBTB16	PRS	3
	GADD45A + PCNA	PRS	3
	MOBP + MRPS25	RRS	3
	NAT2 + DNAJA1	RRS	3
	HCLS1 + SALL2	RRS	3
	FABP7 + STX5	RRS	3
	SLC6A1 + TM4SF4	RRS	3
	RIPK2 + NOD1	PRS	3
	MAOB + CTCF	RRS	3
	EMD + ARMC1	RRS	3
	FKBP3 + NQO2	RRS	3
	DUT + FAAP24	RRS	3
	RAB3B + BOC	RRS	3
	RHOA + ARHGAP1	PRS	3
	HIF1A + TP53	PRS	3
	GTF2F1 + GTF2F2	PRS	3
	AKT1 + PDPK1	PRS	3
	PEX14 + PEX19	PRS	3
	JUNB + BATF	PRS	3
	HLA-DMB + PSEN2	RRS	3
	FABP4 + GCG	RRS	3
	NUDT2 + MIIP	RRS	3
	BMP5 + MCMBP	RRS	3
	PDE9A + REM2	RRS	3
	RGR + ABCF3	RRS	3
	BAK1 + BCL2L1	PRS	3
	ACVR1 + CWF19L1	RRS	3
	ITPA + WDR62	RRS	3
	ATF3 + DDIT3	PRS	3
	IGF2 + IGFBP4	PRS	3
	ERBB3 + C3orf38	RRS	3
	SMAD4 + DCP1A	PRS	3
	ERBB3 + NRG1	PRS	3
	RAC1 + ARFIP2	PRS	3
	FANCA + FANCG	PRS	3
	ATP5O + CLEC2D	RRS	3
	FEN1 + PCNA	PRS	3
	APOD + MUC7	RRS	3
	ARF1 + ARFIP2	PRS	3
	CEBPG + FOS	PRS	3
	GRB2 + LAT	PRS	3
	LMNA + LMNB1	PRS	3
	GRB2 + VAV1	PRS	3
	NONO + BEST1	RRS	3
	LUM + UGGT2	RRS	3
	PPP6C + ZNF350	RRS	3
	MCM2 + MCM5	PRS	3
	GALK1 + MCCC1	RRS	3
	RCC1 + RAN	PRS	3
	VEGFD + ZBTB25	RRS	3
	IFIT1 + EIF3E	PRS	3
	CDK2 + CKS1B	PRS	3
	PSMD4 + RAD23A	PRS	3
	XIAP + CASP9	PRS	3
	HIST1H1C + NPDC1	RRS	3
	PSMD12 + CRIPT	RRS	3
	CD34 + SNX21	RRS	3
	NCBP1 + NCBP2	PRS	3
	GPD2 + RTL10	RRS	3
	ARSA + DBN1	RRS	3
	CASP2 + CRADD	PRS	3
	ORC2L + ORC4L	PRS	3
	MAD2L1 + MAD1L1	PRS	3
	CLPTM1 + L3MBTL2	RRS	3
	LCP2 + NCK1	PRS	3
	CBLB + GRB2	PRS	4
	CGA + CGB5	PRS	4
	CD34 + SNX21	RRS	4
	NCBP1 + NCBP2	PRS	4
	LMNA + LMNB1	PRS	4
	IGF2 + IGFBP4	PRS	4
	MCM2 + PLXNA4	RRS	4
	RCC1 + KLHL6	RRS	4
	RCC1 + RAN	PRS	4
	SKP1 + SKP2	PRS	4
	PEX19 + PEX11B	PRS	4
	PDE9A + REM2	RRS	4
	ATF3 + DDIT3	PRS	4
	CD151 + WDR41	RRS	4
	GRB2 + VAV1	PRS	4
	PDHB + ZC3HC1	RRS	4
	NDP + NUDT4	RRS	4
	GRB2 + LAT	PRS	4
	SCARB1 + PHF21B	RRS	4
	PSMD12 + CRIPT	RRS	4
	JUNB + BATF	PRS	4
	FABP4 + GCG	RRS	4
	PSMD5 + SLC22A15	RRS	4
	GPD2 + RTL10	RRS	4
	HIF1A + TP53	PRS	4
	CD81 + NPC2	RRS	4
	ASS1 + GINS3	RRS	4
	COPB1 + SLC39A14	RRS	4
	APOD + MUC7	RRS	4
	INPP1 + UBLCP1	RRS	4
	NF2 + HGS	PRS	4
	NAT2 + DNAJA1	RRS	4
	BDNF + NTF4	PRS	4
	AKT1 + PDPK1	PRS	4
	ATP5O + CLEC2D	RRS	4
	RFX3 + SEMA4G	RRS	4
	ERBB3 + C3orf38	RRS	4
	ORC2L + MCM10	PRS	4
	NR3C1 + HSP90AA1	PRS	4
	COPB1 + HPCAL4	RRS	4
	GRIK2 + ARL6IP6	RRS	4
	PSMD4 + RAD23A	PRS	4
	ITPK1 + SLC35G2	RRS	4
	IFIT1 + EIF3E	PRS	4
	BAD + BCL2L1	PRS	4
	MAOB + CTCF	RRS	4
	DUT + FAAP24	RRS	4
	FANCA + FANCG	PRS	4
	CANX + ATAD2	RRS	4
	HDAC1 + ZBTB16	PRS	4
	MAFG + NFE2L1	PRS	4
	MOBP + MRPS25	RRS	4
	GALK1 + MCCC1	RRS	4
	PPP6C + ZNF350	RRS	4
	PDGFRA + NDFIP1	RRS	4
	BTC + PRRC2B	RRS	4
	RHOA + ARHGAP1	PRS	4
	ARF1 + ARFIP2	PRS	4
	RIPK2 + NOD1	PRS	4
	HCLS1 + SALL2	RRS	4
	OSM + ZNF688	RRS	4
	PDE4D + GNB2L1	PRS	4
	SKP1 + BTRC	PRS	4
	NKX2-5 + CSGALNACT2	RRS	4
	MCM2 + MCM3	PRS	4
	HIST1H1C + NPDC1	RRS	4
	PEX14 + PEX19	PRS	4
	PROS1 + STK25	RRS	4
	RHOC + NUP62CL	RRS	4
	GTF2F1 + GTF2F2	PRS	4
	LUM + UGGT2	RRS	4
	PPP3CA + PPP3R1	PRS	4
	NONO + BEST1	RRS	4
	GPR18 + HNRNPLL	RRS	4
	NFIB + TIRAP	RRS	4
	GCDH + ZCCHC9	RRS	4
	SHMT2 + STAC3	RRS	4
	LCP2 + GRAP2	PRS	4
	SERPINB3 + DCTN6	RRS	4
	CLPTM1 + L3MBTL2	RRS	4
	XIAP + CASP9	PRS	4
	ARSA + DBN1	RRS	4
	FAS + LSM3	RRS	4
	ITPA + WDR62	RRS	4
	LAMP2 + UBE2G2	RRS	4
	CKB + HBZ	RRS	4
	DEFA1 + TSTD2	RRS	4
	HLA-DMB + PSEN2	RRS	4
	RGR + ABCF3	RRS	4
	PBX2 + VILL	RRS	4
	SMAD4 + DCP1A	PRS	4
	GADD45A + PCNA	PRS	4
	LMNA + RB1	PRS	4
	DLX4 + RAB3IP	RRS	4
	FABP7 + STX5	RRS	4
	RAC1 + ARFIP2	PRS	4
	MCM2 + MCM5	PRS	5
	PPP3CA + PPP3R1	PRS	5
	DEFA1 + TSTD2	RRS	5
	RFX3 + SEMA4G	RRS	5
	LAMP2 + UBE2G2	RRS	5
	ITPA + WDR62	RRS	5
	GADD45A + PCNA	PRS	5
	GRIK2 + ARL6IP6	RRS	5
	RCC1 + RAN	PRS	5
	MAD2L1 + MAD1L1	PRS	5
	LUM + UGGT2	RRS	5
	DR1 + DRAP1	PRS	5
	CD81 + NPC2	RRS	5
	NKX2-5 + CSGALNACT2	RRS	5
	PSMD4 + RAD23A	PRS	5
	NONO + BEST1	RRS	5
	GP1BA + NECTIN2	RRS	5
	SLC25A6 + ZNF213	RRS	5
	CEBPG + FOS	PRS	5
	APOD + MUC7	RRS	5
	CANX + ARHGEF15	RRS	5
	ETF1 + LMBR1L	RRS	5
	XIAP + CASP3	PRS	5
	PBX2 + VILL	RRS	5
	ATP5O + CLEC2D	RRS	5
	NCBP1 + NCBP2	PRS	5
	RHOC + NUP62CL	RRS	5
	PROS1 + STK25	RRS	5
	JUNB + BATF	PRS	5
	PMCH + RIC3	RRS	5
	LMNA + RB1	PRS	5
	CLPTM1 + L3MBTL2	RRS	5
	IGF2 + IGFBP4	PRS	5
	COPB1 + HPCAL4	RRS	5
	CNN1 + PGAP2	RRS	5
	BAD + BCL2L1	PRS	5
	RHOA + ARHGAP1	PRS	5
	ARF1 + ARFIP2	PRS	5
	FEN1 + PCNA	PRS	5
	COPB1 + SLC39A14	RRS	5
	PSMD12 + CRIPT	RRS	5
	CDK2 + CKS1B	PRS	5
	NFIB + TIRAP	RRS	5
	CENPA + PPIL3	RRS	5
	NUDT2 + MIIP	RRS	5
	SCARB1 + PHF21B	RRS	5
	CGA + CGB5	PRS	5
	LSM3 + LSM2	PRS	5
	RAC1 + ARFIP2	PRS	5
	GRB2 + VAV1	PRS	5
	PDGFRA + NDFIP1	RRS	5
	CD151 + WDR41	RRS	5
	BTC + PRRC2B	RRS	5
	FANCA + FANCG	PRS	5
	HBA2 + HBB	PRS	5
	MAOB + CTCF	RRS	5
	PSMD5 + SYCE1	RRS	5
	BAK1 + BCL2L1	PRS	5
	MOBP + MRPS25	RRS	5
	VEGFD + ZBTB25	RRS	5
	ASS1 + GINS3	RRS	5
	SKP1 + SKP2	PRS	5
	CASP2 + CRADD	PRS	5
	RCC1 + KLHL6	RRS	5
	SLC6A1 + TM4SF4	RRS	5
	ERBB3 + NRG1	PRS	5
	NR3C1 + HSP90AA1	PRS	5
	ITPK1 + SLC35G2	RRS	5
	CANX + ATAD2	RRS	5
	PDE4D + GNB2L1	PRS	5
	TP53 + UBE2I	PRS	5
	FAS + LSM3	RRS	5
	XIAP + CASP9	PRS	5
	BDNF + NTF4	PRS	5
	LCP2 + NCK1	PRS	5
	NDP + NUDT4	RRS	5
	GALK1 + MCCC1	RRS	5
	SKP1 + BTRC	PRS	5
	ORC2L + ORC4L	PRS	5
	AKT1 + PDPK1	PRS	5
	ACVR1 + CWF19L1	RRS	5
	PSMD5 + SLC22A15	RRS	5
	MAFG + NFE2L1	PRS	5
	BYSL + KIAA0907	RRS	5
	SHMT2 + STAC3	RRS	5
	FABP4 + GCG	RRS	5
	DUT + FAAP24	RRS	5
	CBLB + GRB2	PRS	5
	PEX19 + PEX11B	PRS	5
	CKB + HBZ	RRS	5
	SMAD4 + DCP1A	PRS	5
	PDE9A + REM2	RRS	5
	PEX19 + PEX3	PRS	5
	GRB2 + LAT	PRS	5
	MNAT1 + GMPPA	RRS	5
	BMP5 + MCMBP	RRS	5
	SMAD4 + DCP1A	PRS	6
	RHOA + ARHGAP1	PRS	6
	ITPA + WDR62	RRS	6
	BYSL + KIAA0907	RRS	6
	LAMP2 + UBE2G2	RRS	6
	XIAP + CASP7	PRS	6
	FKBP3 + NQO2	RRS	6
	DUT + FAAP24	RRS	6
	HIF1A + TP53	PRS	6
	ERBB3 + C3orf38	RRS	6
	CA2 + PTPRS	RRS	6
	MAFG + NFE2L1	PRS	6
	CENPA + PPIL3	RRS	6
	TP53 + UBE2I	PRS	6
	CASP2 + CRADD	PRS	6
	XIAP + CASP9	PRS	6
	PEX19 + PEX11B	PRS	6
	NONO + BEST1	RRS	6
	ERBB3 + NRG1	PRS	6
	RHOC + NUP62CL	RRS	6
	JUNB + BATF	PRS	6
	ASS1 + GINS3	RRS	6
	IFIT1 + EIF3E	PRS	6
	BAK1 + BCL2L1	PRS	6
	GPD2 + RTL10	RRS	6
	SMAD1 + SMAD4	PRS	6
	NFIB + TIRAP	RRS	6
	XIAP + CASP3	PRS	6
	RCC1 + RAN	PRS	6
	PSMD5 + SYCE1	RRS	6
	FEN1 + PCNA	PRS	6
	FABP4 + GCG	RRS	6
	ARF1 + ARFIP2	PRS	6
	PSMD12 + CRIPT	RRS	6
	PROS1 + STK25	RRS	6
	SCARB1 + PHF21B	RRS	6
	RFX3 + SEMA4G	RRS	6
	ETF1 + LMBR1L	RRS	6
	CGA + CGB5	PRS	6
	RIPK2 + NOD1	PRS	6
	COPB1 + HPCAL4	RRS	6
	PSMD5 + SLC22A15	RRS	6
	DDIT3 + FOS	PRS	6
	SLC25A6 + ZNF213	RRS	6
	NR3C1 + HSP90AA1	PRS	6
	GPR18 + HNRNPLL	RRS	6
	MAD2L1 + MAD1L1	PRS	6
	HIST1H1C + NPDC1	RRS	6
	PMCH + RIC3	RRS	6
	CKB + HBZ	RRS	6
	CANX + ATAD2	RRS	6
	ATF3 + DDIT3	PRS	6
	LSM3 + LSM2	PRS	6
	EMD + ARMC1	RRS	6
	CD34 + SNX21	RRS	6
	PDE4D + GNB2L1	PRS	6
	BTC + PRRC2B	RRS	6
	DR1 + DRAP1	PRS	6
	PDGFRA + NDFIP1	RRS	6
	CNN1 + PGAP2	RRS	6
	PEX14 + PEX19	PRS	6
	NCBP1 + NCBP2	PRS	6
	BAD + BCL2L1	PRS	6
	SLC6A1 + TM4SF4	RRS	6
	PEX19 + PEX3	PRS	6
	NUDT2 + MIIP	RRS	6
	CDK2 + CKS1B	PRS	6
	MOBP + MRPS25	RRS	6
	PSMD4 + RAD23A	PRS	6
	CD81 + NPC2	RRS	6
	ATP5O + CLEC2D	RRS	6
	RGR + ABCF3	RRS	6
	SKP1 + BTRC	PRS	6
	GTF2F1 + GTF2F2	PRS	6
	LMNA + RB1	PRS	6
	PDHB + ZC3HC1	RRS	6
	RAC1 + ARFIP2	PRS	6
	CBLB + GRB2	PRS	6
	MCM2 + MCM3	PRS	6
	MCM2 + MCM5	PRS	6
	GRB2 + LAT	PRS	6
	LCP2 + GRAP2	PRS	6
	BMP5 + MCMBP	RRS	6
	FANCA + FANCG	PRS	6
	PBX2 + VILL	RRS	6
	NKX2-5 + CSGALNACT2	RRS	6
	SKP1 + SKP2	PRS	6
	PPP6C + ZNF350	RRS	6
	GADD45A + PCNA	PRS	6
	INPP1 + UBLCP1	RRS	6
	ORC2L + ORC4L	PRS	6
	CEBPG + FOS	PRS	6
	CANX + ARHGEF15	RRS	6
	NF2 + HGS	PRS	6
	CD151 + WDR41	RRS	6
	IGF2 + IGFBP4	PRS	6
	MAOB + CTCF	RRS	7
	SMAD4 + DCP1A	PRS	7
	ARF1 + ARFIP2	PRS	7
	PEX14 + PEX19	PRS	7
	ITPK1 + SLC35G2	RRS	7
	GCDH + ZCCHC9	RRS	7
	LCP2 + GRAP2	PRS	7
	BTC + PRRC2B	RRS	7
	GRB2 + LAT	PRS	7
	PSMD5 + SYCE1	RRS	7
	AKT1 + PDPK1	PRS	7
	MCM2 + MCM5	PRS	7
	NF2 + HGS	PRS	7
	MAFG + NFE2L1	PRS	7
	HIF1A + TP53	PRS	7
	LCP2 + NCK1	PRS	7
	BYSL + KIAA0907	RRS	7
	XIAP + CASP9	PRS	7
	GRB2 + VAV1	PRS	7
	ORC2L + MCM10	PRS	7
	ERBB3 + C3orf38	RRS	7
	CDK2 + CKS1B	PRS	7
	PDHB + ZC3HC1	RRS	7
	GP1BA + NECTIN2	RRS	7
	SHMT2 + STAC3	RRS	7
	FANCA + FANCC	PRS	7
	CGA + CGB5	PRS	7
	SMAD1 + SMAD4	PRS	7
	MOBP + MRPS25	RRS	7
	RAB3B + BOC	RRS	7
	CLPTM1 + L3MBTL2	RRS	7
	NDP + NUDT4	RRS	7
	RXRB + CXCL11	RRS	7
	SERPINB3 + DCTN6	RRS	7
	ERBB3 + NRG1	PRS	7
	MCM2 + MCM3	PRS	7
	SLC6A1 + TM4SF4	RRS	7
	PDE4D + GNB2L1	PRS	7
	SKP1 + SKP2	PRS	7
	COPB1 + SLC39A14	RRS	7
	RBM3 + SF3A1	RRS	7
	PDGFRA + NDFIP1	RRS	7
	GTF2F1 + GTF2F2	PRS	7
	HBA2 + HBB	PRS	7
	GADD45A + PCNA	PRS	7
	CD81 + NPC2	RRS	7
	CASP2 + CRADD	PRS	7
	NONO + BEST1	RRS	7
	ATF3 + DDIT3	PRS	7
	GPD2 + RTL10	RRS	7
	HIST1H1C + NPDC1	RRS	7
	NAT2 + DNAJA1	RRS	7
	LUM + UGGT2	RRS	7
	BAK1 + BCL2L1	PRS	7
	TP53 + UBE2I	PRS	7
	ETF1 + LMBR1L	RRS	7
	CNN1 + PGAP2	RRS	7
	OSM + ZNF688	RRS	7
	DUT + FAAP24	RRS	7
	RHOC + NUP62CL	RRS	7
	EMD + ARMC1	RRS	7
	BMP5 + MCMBP	RRS	7
	IGF2 + IGFBP4	PRS	7
	ITPA + WDR62	RRS	7
	NCBP1 + NCBP2	PRS	7
	NFIB + TIRAP	RRS	7
	PPP6C + ZNF350	RRS	7
	GALK1 + MCCC1	RRS	7
	LAMP2 + UBE2G2	RRS	7
	CENPA + PPIL3	RRS	7
	MNAT1 + GMPPA	RRS	7
	NKX2-5 + CSGALNACT2	RRS	7
	CD151 + WDR41	RRS	7
	FAS + LSM3	RRS	7
	LMNA + LMNB1	PRS	7
	HCLS1 + SALL2	RRS	7
	PPP3CA + PPP3R1	PRS	7
	PSMD12 + CRIPT	RRS	7
	JUNB + BATF	PRS	7
	RCC1 + KLHL6	RRS	7
	PEX19 + PEX3	PRS	7
	SCARB1 + PHF21B	RRS	7
	NUDT2 + MIIP	RRS	7
	ATP5O + CLEC2D	RRS	7
	PROS1 + STK25	RRS	7
	DR1 + DRAP1	PRS	7
	PEX19 + PEX16	PRS	7
	PEX19 + PEX11B	PRS	7
	CA2 + PTPRS	RRS	7
	RFX3 + SEMA4G	RRS	7
	HDAC1 + ZBTB16	PRS	7
	GRIK2 + ARL6IP6	RRS	7
	RAC1 + ARFIP2	PRS	7
	LSM3 + LSM2	PRS	7
	CEBPG + FOS	PRS	7
	ACVR1 + CWF19L1	RRS	7
	ARF1 + ARFIP2	PRS	8
	SKP1 + SKP2	PRS	8
	NR3C1 + HSP90AA1	PRS	8
	CA2 + PTPRS	RRS	8
	SLC6A1 + TM4SF4	RRS	8
	PBX2 + VILL	RRS	8
	LUM + UGGT2	RRS	8
	CD81 + NPC2	RRS	8
	HDAC1 + ZBTB16	PRS	8
	DUT + FAAP24	RRS	8
	HIF1A + TP53	PRS	8
	RHOC + NUP62CL	RRS	8
	NONO + BEST1	RRS	8
	AKT1 + PDPK1	PRS	8
	SLC25A6 + ZNF213	RRS	8
	RAC1 + ARFIP2	PRS	8
	RBM3 + SF3A1	RRS	8
	CD151 + WDR41	RRS	8
	FKBP3 + NQO2	RRS	8
	RHOA + ARHGAP1	PRS	8
	FAS + LSM3	RRS	8
	CNN1 + PGAP2	RRS	8
	NUDT2 + MIIP	RRS	8
	NKX2-5 + CSGALNACT2	RRS	8
	PPP3CA + PPP3R1	PRS	8
	PSMD5 + SLC22A15	RRS	8
	ETF1 + LMBR1L	RRS	8
	MAD2L1 + MAD1L1	PRS	8
	SKP1 + BTRC	PRS	8
	ORC2L + ORC4L	PRS	8
	CBLB + GRB2	PRS	8
	DLX4 + RAB3IP	RRS	8
	MCM2 + MCM5	PRS	8
	ACVR1 + CWF19L1	RRS	8
	SMAD4 + DCP1A	PRS	8
	APOD + MUC7	RRS	8
	NCBP1 + NCBP2	PRS	8
	CD34 + SNX21	RRS	8
	MCM2 + MCM3	PRS	8
	XIAP + CASP3	PRS	8
	PEX19 + PEX3	PRS	8
	ATF3 + DDIT3	PRS	8
	RIPK2 + NOD1	PRS	8
	PSMD5 + SYCE1	RRS	8
	ERBB3 + C3orf38	RRS	8
	MNAT1 + GMPPA	RRS	8
	PMCH + RIC3	RRS	8
	XIAP + CASP7	PRS	8
	NDP + NUDT4	RRS	8
	LMNA + LMNB1	PRS	8
	HCLS1 + SALL2	RRS	8
	EMD + ARMC1	RRS	8
	PPP6C + ZNF350	RRS	8
	BAD + BCL2L1	PRS	8
	PROS1 + STK25	RRS	8
	GP1BA + NECTIN2	RRS	8
	RCC1 + KLHL6	RRS	8
	FABP7 + STX5	RRS	8
	HLA-DMB + PSEN2	RRS	8
	LAMP2 + UBE2G2	RRS	8
	VEGFD + ZBTB25	RRS	8
	NFIB + TIRAP	RRS	8
	CKB + HBZ	RRS	8
	OSM + ZNF688	RRS	8
	COPB1 + HPCAL4	RRS	8
	HIST1H1C + NPDC1	RRS	8
	DDIT3 + FOS	PRS	8
	COPB1 + SLC39A14	RRS	8
	LCP2 + GRAP2	PRS	8
	RXRB + CXCL11	RRS	8
	RCC1 + RAN	PRS	8
	FANCA + FANCG	PRS	8
	MAFG + NFE2L1	PRS	8
	GRB2 + VAV1	PRS	8
	ITPA + WDR62	RRS	8
	ASS1 + GINS3	RRS	8
	IFIT1 + EIF3E	PRS	8
	NF2 + HGS	PRS	8
	IGF2 + IGFBP4	PRS	8
	DR1 + DRAP1	PRS	8
	FANCA + FANCC	PRS	8
	BTC + PRRC2B	RRS	8
	PEX19 + PEX11B	PRS	8
	MOBP + MRPS25	RRS	8
	PEX14 + PEX19	PRS	8
	HBA2 + HBB	PRS	8
	INPP1 + UBLCP1	RRS	8
	CGA + CGB5	PRS	8
	PDHB + ZC3HC1	RRS	8
	CEBPG + FOS	PRS	8
	CASP2 + CRADD	PRS	8
	CENPA + PPIL3	RRS	8
	SCARB1 + PHF21B	RRS	8
	BYSL + KIAA0907	RRS	8
	BMP5 + MCMBP	RRS	8
	GRB2 + LAT	PRS	8
	NKX2-5 + CSGALNACT2	RRS	9
	CENPA + PPIL3	RRS	9
	IGF2 + IGFBP4	PRS	9
	APOD + MUC7	RRS	9
	LUM + UGGT2	RRS	9
	AKT1 + PDPK1	PRS	9
	SLC25A6 + ZNF213	RRS	9
	ORC2L + ORC4L	PRS	9
	NONO + BEST1	RRS	9
	LCP2 + GRAP2	PRS	9
	CANX + ATAD2	RRS	9
	MCM2 + MCM5	PRS	9
	ASS1 + GINS3	RRS	9
	DUT + FAAP24	RRS	9
	HIST1H1C + NPDC1	RRS	9
	PDE4D + GNB2L1	PRS	9
	PPP3CA + PPP3R1	PRS	9
	GTF2F1 + GTF2F2	PRS	9
	FANCA + FANCC	PRS	9
	NR3C1 + HSP90AA1	PRS	9
	DR1 + DRAP1	PRS	9
	EMD + ARMC1	RRS	9
	ERBB3 + C3orf38	RRS	9
	ARSA + DBN1	RRS	9
	PEX19 + PEX3	PRS	9
	MCM2 + MCM3	PRS	9
	ETF1 + LMBR1L	RRS	9
	CD151 + WDR41	RRS	9
	GRIK2 + ARL6IP6	RRS	9
	XIAP + CASP3	PRS	9
	RHOA + ARHGAP1	PRS	9
	MNAT1 + GMPPA	RRS	9
	SKP1 + BTRC	PRS	9
	MAOB + CTCF	RRS	9
	SERPINB3 + DCTN6	RRS	9
	FABP4 + GCG	RRS	9
	PSMD5 + SLC22A15	RRS	9
	DLX4 + RAB3IP	RRS	9
	LMNA + LMNB1	PRS	9
	GCDH + ZCCHC9	RRS	9
	HBA2 + HBB	PRS	9
	PDHB + ZC3HC1	RRS	9
	RXRB + CXCL11	RRS	9
	VEGFD + ZBTB25	RRS	9
	CGA + CGB5	PRS	9
	IFIT1 + EIF3E	PRS	9
	RBM3 + SF3A1	RRS	9
	CANX + ARHGEF15	RRS	9
	ERBB3 + NRG1	PRS	9
	DDIT3 + FOS	PRS	9
	RAB3B + BOC	RRS	9
	ACVR1 + CWF19L1	RRS	9
	PSMD4 + RAD23A	PRS	9
	GADD45A + PCNA	PRS	9
	CLPTM1 + L3MBTL2	RRS	9
	ITPA + WDR62	RRS	9
	SMAD4 + DCP1A	PRS	9
	LCP2 + NCK1	PRS	9
	FKBP3 + NQO2	RRS	9
	JUNB + BATF	PRS	9
	CA2 + PTPRS	RRS	9
	RHOC + NUP62CL	RRS	9
	PEX14 + PEX19	PRS	9
	SMAD1 + SMAD4	PRS	9
	BMP5 + MCMBP	RRS	9
	HCLS1 + SALL2	RRS	9
	CASP2 + CRADD	PRS	9
	CD34 + SNX21	RRS	9
	PPP6C + ZNF350	RRS	9
	PEX19 + PEX11B	PRS	9
	LSM3 + LSM2	PRS	9
	HIF1A + TP53	PRS	9
	CDK2 + CKS1B	PRS	9
	BAK1 + BCL2L1	PRS	9
	GP1BA + NECTIN2	RRS	9
	FEN1 + PCNA	PRS	9
	GALK1 + MCCC1	RRS	9
	GRB2 + LAT	PRS	9
	NDP + NUDT4	RRS	9
	LAMP2 + UBE2G2	RRS	9
	GPD2 + RTL10	RRS	9
	COPB1 + HPCAL4	RRS	9
	GPR18 + HNRNPLL	RRS	9
	BYSL + KIAA0907	RRS	9
	NFIB + TIRAP	RRS	9
	CBLB + GRB2	PRS	9
	RIPK2 + NOD1	PRS	9
	MAD2L1 + MAD1L1	PRS	9
	BTC + PRRC2B	RRS	9
	BDNF + NTF4	PRS	9
	PEX19 + PEX16	PRS	9
	PROS1 + STK25	RRS	9
	CKB + HBZ	RRS	9
	PDGFRA + NDFIP1	RRS	9
	SKP1 + SKP2	PRS	9
	NF2 + HGS	PRS	9
	LSM3 + LSM2	PRS	10
	CD34 + SNX21	RRS	10
	PDE4D + GNB2L1	PRS	10
	CANX + ATAD2	RRS	10
	NF2 + HGS	PRS	10
	MAD2L1 + MAD1L1	PRS	10
	FABP4 + GCG	RRS	10
	DDIT3 + FOS	PRS	10
	CD151 + WDR41	RRS	10
	NUDT2 + MIIP	RRS	10
	HIST1H1C + NPDC1	RRS	10
	CD81 + NPC2	RRS	10
	APOD + MUC7	RRS	10
	RAC1 + ARFIP2	PRS	10
	RCC1 + RAN	PRS	10
	LUM + UGGT2	RRS	10
	EMD + ARMC1	RRS	10
	PEX19 + PEX11B	PRS	10
	FEN1 + PCNA	PRS	10
	ACVR1 + CWF19L1	RRS	10
	CDK2 + CKS1B	PRS	10
	MCM2 + MCM5	PRS	10
	NR3C1 + HSP90AA1	PRS	10
	DR1 + DRAP1	PRS	10
	LCP2 + GRAP2	PRS	10
	HDAC1 + ZBTB16	PRS	10
	MCM2 + PLXNA4	RRS	10
	SKP1 + SKP2	PRS	10
	ORC2L + MCM10	PRS	10
	CEBPG + FOS	PRS	10
	NFIB + TIRAP	RRS	10
	ATP5O + CLEC2D	RRS	10
	PDGFRA + NDFIP1	RRS	10
	ITPK1 + SLC35G2	RRS	10
	GADD45A + PCNA	PRS	10
	DLX4 + RAB3IP	RRS	10
	SMAD4 + DCP1A	PRS	10
	XIAP + CASP3	PRS	10
	RHOC + NUP62CL	RRS	10
	ETF1 + LMBR1L	RRS	10
	BYSL + KIAA0907	RRS	10
	INPP1 + UBLCP1	RRS	10
	SERPINB3 + DCTN6	RRS	10
	COPB1 + SLC39A14	RRS	10
	FANCA + FANCG	PRS	10
	SHMT2 + STAC3	RRS	10
	MNAT1 + GMPPA	RRS	10
	IFIT1 + EIF3E	PRS	10
	ITPA + WDR62	RRS	10
	ATF3 + DDIT3	PRS	10
	CNN1 + PGAP2	RRS	10
	CGA + CGB5	PRS	10
	PBX2 + VILL	RRS	10
	IGF2 + IGFBP4	PRS	10
	RAB3B + BOC	RRS	10
	FANCA + FANCC	PRS	10
	HIF1A + TP53	PRS	10
	DUT + FAAP24	RRS	10
	LMNA + RB1	PRS	10
	PDE9A + REM2	RRS	10
	ORC2L + ORC4L	PRS	10
	MAFG + NFE2L1	PRS	10
	PPP3CA + PPP3R1	PRS	10
	CANX + ARHGEF15	RRS	10
	XIAP + CASP9	PRS	10
	FKBP3 + NQO2	RRS	10
	GPR18 + HNRNPLL	RRS	10
	SKP1 + BTRC	PRS	10
	GRB2 + LAT	PRS	10
	PEX19 + PEX3	PRS	10
	GRB2 + VAV1	PRS	10
	PEX19 + PEX16	PRS	10
	RHOA + ARHGAP1	PRS	10
	SCARB1 + PHF21B	RRS	10
	GCDH + ZCCHC9	RRS	10
	GRIK2 + ARL6IP6	RRS	10
	GTF2F1 + GTF2F2	PRS	10
	AKT1 + PDPK1	PRS	10
	HBA2 + HBB	PRS	10
	CBLB + GRB2	PRS	10
	CLPTM1 + L3MBTL2	RRS	10
	PSMD4 + RAD23A	PRS	10
	MCM2 + MCM3	PRS	10
	RCC1 + KLHL6	RRS	10
	PDHB + ZC3HC1	RRS	10
	FABP7 + STX5	RRS	10
	CENPA + PPIL3	RRS	10
	NDP + NUDT4	RRS	10
	RGR + ABCF3	RRS	10
	BAK1 + BCL2L1	PRS	10
	PMCH + RIC3	RRS	10
	OSM + ZNF688	RRS	10
	FAS + LSM3	RRS	10
	PROS1 + STK25	RRS	10
	PSMD5 + SLC22A15	RRS	10
	DEFA1 + TSTD2	RRS	10
	SHMT2 + STAC3	RRS	11
	SMAD1 + SMAD4	PRS	11
	GP1BA + NECTIN2	RRS	11
	CKB + HBZ	RRS	11
	OSM + ZNF688	RRS	11
	EMD + ARMC1	RRS	11
	ORC2L + MCM10	PRS	11
	NKX2-5 + CSGALNACT2	RRS	11
	PBX2 + VILL	RRS	11
	LCP2 + NCK1	PRS	11
	PSMD5 + SLC22A15	RRS	11
	LUM + UGGT2	RRS	11
	ETF1 + LMBR1L	RRS	11
	HLA-DMB + PSEN2	RRS	11
	GRB2 + LAT	PRS	11
	BAK1 + BCL2L1	PRS	11
	CEBPG + FOS	PRS	11
	NAT2 + DNAJA1	RRS	11
	CLPTM1 + L3MBTL2	RRS	11
	MOBP + MRPS25	RRS	11
	RFX3 + SEMA4G	RRS	11
	DEFA1 + TSTD2	RRS	11
	PSMD5 + SYCE1	RRS	11
	CANX + ARHGEF15	RRS	11
	PSMD4 + RAD23A	PRS	11
	RCC1 + RAN	PRS	11
	COPB1 + HPCAL4	RRS	11
	ATP5O + CLEC2D	RRS	11
	LCP2 + GRAP2	PRS	11
	RAB3B + BOC	RRS	11
	SMAD4 + DCP1A	PRS	11
	PEX19 + PEX3	PRS	11
	HDAC1 + ZBTB16	PRS	11
	PSMD12 + CRIPT	RRS	11
	NF2 + HGS	PRS	11
	DUT + FAAP24	RRS	11
	VEGFD + ZBTB25	RRS	11
	PDE9A + REM2	RRS	11
	ERBB3 + C3orf38	RRS	11
	LSM3 + LSM2	PRS	11
	GADD45A + PCNA	PRS	11
	DR1 + DRAP1	PRS	11
	XIAP + CASP3	PRS	11
	RXRB + CXCL11	RRS	11
	NR3C1 + HSP90AA1	PRS	11
	PEX14 + PEX19	PRS	11
	MCM2 + PLXNA4	RRS	11
	GPR18 + HNRNPLL	RRS	11
	CENPA + PPIL3	RRS	11
	ITPA + WDR62	RRS	11
	SKP1 + SKP2	PRS	11
	BAD + BCL2L1	PRS	11
	PPP6C + ZNF350	RRS	11
	XIAP + CASP7	PRS	11
	LMNA + LMNB1	PRS	11
	INPP1 + UBLCP1	RRS	11
	HCLS1 + SALL2	RRS	11
	FEN1 + PCNA	PRS	11
	PEX19 + PEX11B	PRS	11
	FABP4 + GCG	RRS	11
	COPB1 + SLC39A14	RRS	11
	MAD2L1 + MAD1L1	PRS	11
	ATF3 + DDIT3	PRS	11
	GCDH + ZCCHC9	RRS	11
	GRB2 + VAV1	PRS	11
	GRIK2 + ARL6IP6	RRS	11
	TP53 + UBE2I	PRS	11
	BYSL + KIAA0907	RRS	11
	CANX + ATAD2	RRS	11
	NFIB + TIRAP	RRS	11
	PDHB + ZC3HC1	RRS	11
	ITPK1 + SLC35G2	RRS	11
	PROS1 + STK25	RRS	11
	XIAP + CASP9	PRS	11
	MAFG + NFE2L1	PRS	11
	IGF2 + IGFBP4	PRS	11
	HIF1A + TP53	PRS	11
	ASS1 + GINS3	RRS	11
	FANCA + FANCC	PRS	11
	MCM2 + MCM3	PRS	11
	RAC1 + ARFIP2	PRS	11
	BMP5 + MCMBP	RRS	11
	IFIT1 + EIF3E	PRS	11
	GALK1 + MCCC1	RRS	11
	APOD + MUC7	RRS	11
	AKT1 + PDPK1	PRS	11
	CD151 + WDR41	RRS	11
	RHOC + NUP62CL	RRS	11
	DDIT3 + FOS	PRS	11
	FAS + LSM3	RRS	11
	SLC6A1 + TM4SF4	RRS	11
	LMNA + RB1	PRS	11
	ACVR1 + CWF19L1	RRS	11
	SKP1 + BTRC	PRS	11
	RIPK2 + NOD1	PRS	11
	FANCA + FANCG	PRS	11
	SHMT2 + STAC3	RRS	12
	XIAP + CASP7	PRS	12
	CD151 + WDR41	RRS	12
	FANCA + FANCG	PRS	12
	NCBP1 + NCBP2	PRS	12
	JUNB + BATF	PRS	12
	RCC1 + RAN	PRS	12
	HDAC1 + ZBTB16	PRS	12
	CANX + ATAD2	RRS	12
	ORC2L + MCM10	PRS	12
	NUDT2 + MIIP	RRS	12
	XIAP + CASP9	PRS	12
	MAD2L1 + MAD1L1	PRS	12
	GRB2 + LAT	PRS	12
	EMD + ARMC1	RRS	12
	OSM + ZNF688	RRS	12
	PPP3CA + PPP3R1	PRS	12
	PMCH + RIC3	RRS	12
	APOD + MUC7	RRS	12
	LMNA + RB1	PRS	12
	PEX19 + PEX11B	PRS	12
	PSMD12 + CRIPT	RRS	12
	PSMD5 + SYCE1	RRS	12
	CANX + ARHGEF15	RRS	12
	DUT + FAAP24	RRS	12
	GP1BA + NECTIN2	RRS	12
	PEX14 + PEX19	PRS	12
	NF2 + HGS	PRS	12
	GALK1 + MCCC1	RRS	12
	BDNF + NTF4	PRS	12
	RAB3B + BOC	RRS	12
	IFIT1 + EIF3E	PRS	12
	HIST1H1C + NPDC1	RRS	12
	HLA-DMB + PSEN2	RRS	12
	HIF1A + TP53	PRS	12
	RAC1 + ARFIP2	PRS	12
	FABP7 + STX5	RRS	12
	COPB1 + HPCAL4	RRS	12
	PEX19 + PEX16	PRS	12
	FEN1 + PCNA	PRS	12
	MCM2 + PLXNA4	RRS	12
	MAFG + NFE2L1	PRS	12
	ITPA + WDR62	RRS	12
	CGA + CGB5	PRS	12
	LUM + UGGT2	RRS	12
	BTC + PRRC2B	RRS	12
	RIPK2 + NOD1	PRS	12
	LCP2 + NCK1	PRS	12
	RBM3 + SF3A1	RRS	12
	CKB + HBZ	RRS	12
	GRIK2 + ARL6IP6	RRS	12
	CDK2 + CKS1B	PRS	12
	ERBB3 + C3orf38	RRS	12
	IGF2 + IGFBP4	PRS	12
	DLX4 + RAB3IP	RRS	12
	SLC25A6 + ZNF213	RRS	12
	PPP6C + ZNF350	RRS	12
	GPR18 + HNRNPLL	RRS	12
	SERPINB3 + DCTN6	RRS	12
	INPP1 + UBLCP1	RRS	12
	PSMD4 + RAD23A	PRS	12
	MNAT1 + GMPPA	RRS	12
	PDE9A + REM2	RRS	12
	MCM2 + MCM3	PRS	12
	RHOA + ARHGAP1	PRS	12
	CBLB + GRB2	PRS	12
	AKT1 + PDPK1	PRS	12
	RHOC + NUP62CL	RRS	12
	FAS + LSM3	RRS	12
	NAT2 + DNAJA1	RRS	12
	PROS1 + STK25	RRS	12
	CA2 + PTPRS	RRS	12
	COPB1 + SLC39A14	RRS	12
	MAOB + CTCF	RRS	12
	ETF1 + LMBR1L	RRS	12
	CD34 + SNX21	RRS	12
	GRB2 + VAV1	PRS	12
	CEBPG + FOS	PRS	12
	BYSL + KIAA0907	RRS	12
	PSMD5 + SLC22A15	RRS	12
	HCLS1 + SALL2	RRS	12
	PDE4D + GNB2L1	PRS	12
	CNN1 + PGAP2	RRS	12
	ACVR1 + CWF19L1	RRS	12
	MOBP + MRPS25	RRS	12
	ITPK1 + SLC35G2	RRS	12
	RFX3 + SEMA4G	RRS	12
	CASP2 + CRADD	PRS	12
	BMP5 + MCMBP	RRS	12
	TP53 + UBE2I	PRS	12
	SMAD4 + DCP1A	PRS	12
	XIAP + CASP3	PRS	12
	ORC2L + ORC4L	PRS	12
	BAD + BCL2L1	PRS	12
	SCARB1 + PHF21B	RRS	12
	NKX2-5 + CSGALNACT2	RRS	12
	GCDH + ZCCHC9	RRS	13
	GPR18 + HNRNPLL	RRS	13
	MNAT1 + GMPPA	RRS	13
	FABP7 + STX5	RRS	13
	RAB3B + BOC	RRS	13
	LCP2 + GRAP2	PRS	13
	NAT2 + DNAJA1	RRS	13
	BYSL + KIAA0907	RRS	13
	CA2 + PTPRS	RRS	13
	GADD45A + PCNA	PRS	13
	FANCA + FANCG	PRS	13
	HCLS1 + SALL2	RRS	13
	MAD2L1 + MAD1L1	PRS	13
	XIAP + CASP7	PRS	13
	PMCH + RIC3	RRS	13
	HIF1A + TP53	PRS	13
	RCC1 + RAN	PRS	13
	BTC + PRRC2B	RRS	13
	LAMP2 + UBE2G2	RRS	13
	RHOA + ARHGAP1	PRS	13
	COPB1 + SLC39A14	RRS	13
	RAC1 + ARFIP2	PRS	13
	HLA-DMB + PSEN2	RRS	13
	XIAP + CASP9	PRS	13
	MOBP + MRPS25	RRS	13
	NR3C1 + HSP90AA1	PRS	13
	ORC2L + ORC4L	PRS	13
	DR1 + DRAP1	PRS	13
	SKP1 + SKP2	PRS	13
	CEBPG + FOS	PRS	13
	ITPA + WDR62	RRS	13
	SLC6A1 + TM4SF4	RRS	13
	PSMD4 + RAD23A	PRS	13
	PROS1 + STK25	RRS	13
	SMAD1 + SMAD4	PRS	13
	CLPTM1 + L3MBTL2	RRS	13
	BAD + BCL2L1	PRS	13
	BMP5 + MCMBP	RRS	13
	DEFA1 + TSTD2	RRS	13
	CBLB + GRB2	PRS	13
	PEX14 + PEX19	PRS	13
	COPB1 + HPCAL4	RRS	13
	PSMD5 + SLC22A15	RRS	13
	RHOC + NUP62CL	RRS	13
	IFIT1 + EIF3E	PRS	13
	HBA2 + HBB	PRS	13
	CENPA + PPIL3	RRS	13
	RXRB + CXCL11	RRS	13
	HIST1H1C + NPDC1	RRS	13
	CANX + ARHGEF15	RRS	13
	DDIT3 + FOS	PRS	13
	PDE4D + GNB2L1	PRS	13
	ATP5O + CLEC2D	RRS	13
	PDE9A + REM2	RRS	13
	NFIB + TIRAP	RRS	13
	EMD + ARMC1	RRS	13
	JUNB + BATF	PRS	13
	LUM + UGGT2	RRS	13
	PEX19 + PEX16	PRS	13
	SKP1 + BTRC	PRS	13
	SERPINB3 + DCTN6	RRS	13
	AKT1 + PDPK1	PRS	13
	GP1BA + NECTIN2	RRS	13
	IGF2 + IGFBP4	PRS	13
	SMAD4 + DCP1A	PRS	13
	FKBP3 + NQO2	RRS	13
	FEN1 + PCNA	PRS	13
	PDHB + ZC3HC1	RRS	13
	ARSA + DBN1	RRS	13
	SHMT2 + STAC3	RRS	13
	RGR + ABCF3	RRS	13
	LMNA + LMNB1	PRS	13
	MCM2 + MCM5	PRS	13
	RIPK2 + NOD1	PRS	13
	MAFG + NFE2L1	PRS	13
	CANX + ATAD2	RRS	13
	BAK1 + BCL2L1	PRS	13
	GTF2F1 + GTF2F2	PRS	13
	NUDT2 + MIIP	RRS	13
	LCP2 + NCK1	PRS	13
	SLC25A6 + ZNF213	RRS	13
	VEGFD + ZBTB25	RRS	13
	RFX3 + SEMA4G	RRS	13
	ATF3 + DDIT3	PRS	13
	FANCA + FANCC	PRS	13
	INPP1 + UBLCP1	RRS	13
	CNN1 + PGAP2	RRS	13
	ETF1 + LMBR1L	RRS	13
	FAS + LSM3	RRS	13
	NF2 + HGS	PRS	13
	RCC1 + KLHL6	RRS	13
	CD34 + SNX21	RRS	13
	NDP + NUDT4	RRS	13
	LSM3 + LSM2	PRS	13
	ARF1 + ARFIP2	PRS	13
	DLX4 + RAB3IP	RRS	13
	XIAP + CASP9	PRS	14
	FANCA + FANCG	PRS	14
	CD151 + WDR41	RRS	14
	LCP2 + GRAP2	PRS	14
	SHMT2 + STAC3	RRS	14
	PDHB + ZC3HC1	RRS	14
	MOBP + MRPS25	RRS	14
	JUNB + BATF	PRS	14
	NONO + BEST1	RRS	14
	FKBP3 + NQO2	RRS	14
	HIF1A + TP53	PRS	14
	LUM + UGGT2	RRS	14
	ASS1 + GINS3	RRS	14
	GP1BA + NECTIN2	RRS	14
	GALK1 + MCCC1	RRS	14
	ERBB3 + NRG1	PRS	14
	HDAC1 + ZBTB16	PRS	14
	MAD2L1 + MAD1L1	PRS	14
	BAD + BCL2L1	PRS	14
	TP53 + UBE2I	PRS	14
	PSMD5 + SLC22A15	RRS	14
	PSMD12 + CRIPT	RRS	14
	PMCH + RIC3	RRS	14
	GPR18 + HNRNPLL	RRS	14
	ATF3 + DDIT3	PRS	14
	GPD2 + RTL10	RRS	14
	GRB2 + VAV1	PRS	14
	ORC2L + MCM10	PRS	14
	ITPA + WDR62	RRS	14
	MAOB + CTCF	RRS	14
	DDIT3 + FOS	PRS	14
	FAS + LSM3	RRS	14
	CA2 + PTPRS	RRS	14
	PPP3CA + PPP3R1	PRS	14
	NR3C1 + HSP90AA1	PRS	14
	PDE4D + GNB2L1	PRS	14
	SKP1 + BTRC	PRS	14
	CANX + ARHGEF15	RRS	14
	GADD45A + PCNA	PRS	14
	LSM3 + LSM2	PRS	14
	CGA + CGB5	PRS	14
	LCP2 + NCK1	PRS	14
	ACVR1 + CWF19L1	RRS	14
	LMNA + LMNB1	PRS	14
	MCM2 + MCM3	PRS	14
	LMNA + RB1	PRS	14
	RXRB + CXCL11	RRS	14
	SMAD1 + SMAD4	PRS	14
	HIST1H1C + NPDC1	RRS	14
	PBX2 + VILL	RRS	14
	PDGFRA + NDFIP1	RRS	14
	RHOA + ARHGAP1	PRS	14
	ETF1 + LMBR1L	RRS	14
	SKP1 + SKP2	PRS	14
	RGR + ABCF3	RRS	14
	RIPK2 + NOD1	PRS	14
	BDNF + NTF4	PRS	14
	ITPK1 + SLC35G2	RRS	14
	LAMP2 + UBE2G2	RRS	14
	CDK2 + CKS1B	PRS	14
	DLX4 + RAB3IP	RRS	14
	MCM2 + MCM5	PRS	14
	HCLS1 + SALL2	RRS	14
	BYSL + KIAA0907	RRS	14
	BAK1 + BCL2L1	PRS	14
	MNAT1 + GMPPA	RRS	14
	RCC1 + RAN	PRS	14
	NF2 + HGS	PRS	14
	PSMD4 + RAD23A	PRS	14
	IFIT1 + EIF3E	PRS	14
	GTF2F1 + GTF2F2	PRS	14
	PDE9A + REM2	RRS	14
	VEGFD + ZBTB25	RRS	14
	CASP2 + CRADD	PRS	14
	ARF1 + ARFIP2	PRS	14
	DEFA1 + TSTD2	RRS	14
	SCARB1 + PHF21B	RRS	14
	BTC + PRRC2B	RRS	14
	SLC6A1 + TM4SF4	RRS	14
	GCDH + ZCCHC9	RRS	14
	COPB1 + SLC39A14	RRS	14
	ORC2L + ORC4L	PRS	14
	PEX19 + PEX3	PRS	14
	AKT1 + PDPK1	PRS	14
	RFX3 + SEMA4G	RRS	14
	GRB2 + LAT	PRS	14
	APOD + MUC7	RRS	14
	HLA-DMB + PSEN2	RRS	14
	NAT2 + DNAJA1	RRS	14
	BMP5 + MCMBP	RRS	14
	INPP1 + UBLCP1	RRS	14
	SLC25A6 + ZNF213	RRS	14
	ARSA + DBN1	RRS	14
	FEN1 + PCNA	PRS	14
	CEBPG + FOS	PRS	14
	DUT + FAAP24	RRS	14
	CA2 + PTPRS	RRS	15
	RCC1 + KLHL6	RRS	15
	IGF2 + IGFBP4	PRS	15
	BAD + BCL2L1	PRS	15
	PSMD4 + RAD23A	PRS	15
	NONO + BEST1	RRS	15
	PPP3CA + PPP3R1	PRS	15
	DUT + FAAP24	RRS	15
	SKP1 + BTRC	PRS	15
	ARF1 + ARFIP2	PRS	15
	PEX14 + PEX19	PRS	15
	OSM + ZNF688	RRS	15
	ACVR1 + CWF19L1	RRS	15
	XIAP + CASP7	PRS	15
	DEFA1 + TSTD2	RRS	15
	ATP5O + CLEC2D	RRS	15
	CANX + ATAD2	RRS	15
	FANCA + FANCG	PRS	15
	GPD2 + RTL10	RRS	15
	CASP2 + CRADD	PRS	15
	PPP6C + ZNF350	RRS	15
	PSMD12 + CRIPT	RRS	15
	GTF2F1 + GTF2F2	PRS	15
	MAD2L1 + MAD1L1	PRS	15
	MCM2 + PLXNA4	RRS	15
	BTC + PRRC2B	RRS	15
	MOBP + MRPS25	RRS	15
	LCP2 + NCK1	PRS	15
	RCC1 + RAN	PRS	15
	GRB2 + VAV1	PRS	15
	CLPTM1 + L3MBTL2	RRS	15
	GRB2 + LAT	PRS	15
	ORC2L + MCM10	PRS	15
	ITPK1 + SLC35G2	RRS	15
	LCP2 + GRAP2	PRS	15
	PEX19 + PEX11B	PRS	15
	HCLS1 + SALL2	RRS	15
	PBX2 + VILL	RRS	15
	RXRB + CXCL11	RRS	15
	NF2 + HGS	PRS	15
	PDHB + ZC3HC1	RRS	15
	MCM2 + MCM3	PRS	15
	FABP7 + STX5	RRS	15
	PMCH + RIC3	RRS	15
	GCDH + ZCCHC9	RRS	15
	PROS1 + STK25	RRS	15
	COPB1 + HPCAL4	RRS	15
	RAB3B + BOC	RRS	15
	LMNA + RB1	PRS	15
	PSMD5 + SLC22A15	RRS	15
	NKX2-5 + CSGALNACT2	RRS	15
	AKT1 + PDPK1	PRS	15
	DDIT3 + FOS	PRS	15
	SMAD1 + SMAD4	PRS	15
	MAOB + CTCF	RRS	15
	PSMD5 + SYCE1	RRS	15
	ERBB3 + C3orf38	RRS	15
	CD81 + NPC2	RRS	15
	SHMT2 + STAC3	RRS	15
	IFIT1 + EIF3E	PRS	15
	LAMP2 + UBE2G2	RRS	15
	PDGFRA + NDFIP1	RRS	15
	ITPA + WDR62	RRS	15
	FAS + LSM3	RRS	15
	CENPA + PPIL3	RRS	15
	HDAC1 + ZBTB16	PRS	15
	LMNA + LMNB1	PRS	15
	RHOA + ARHGAP1	PRS	15
	BDNF + NTF4	PRS	15
	SMAD4 + DCP1A	PRS	15
	PDE9A + REM2	RRS	15
	RAC1 + ARFIP2	PRS	15
	MCM2 + MCM5	PRS	15
	GPR18 + HNRNPLL	RRS	15
	LUM + UGGT2	RRS	15
	DLX4 + RAB3IP	RRS	15
	RGR + ABCF3	RRS	15
	NCBP1 + NCBP2	PRS	15
	PDE4D + GNB2L1	PRS	15
	ETF1 + LMBR1L	RRS	15
	GADD45A + PCNA	PRS	15
	RBM3 + SF3A1	RRS	15
	SLC25A6 + ZNF213	RRS	15
	ATF3 + DDIT3	PRS	15
	HIF1A + TP53	PRS	15
	ERBB3 + NRG1	PRS	15
	FKBP3 + NQO2	RRS	15
	HIST1H1C + NPDC1	RRS	15
	SLC6A1 + TM4SF4	RRS	15
	MAFG + NFE2L1	PRS	15
	CD34 + SNX21	RRS	15
	SCARB1 + PHF21B	RRS	15
	ORC2L + ORC4L	PRS	15
	FABP4 + GCG	RRS	15
	MNAT1 + GMPPA	RRS	15
	BMP5 + MCMBP	RRS	15
	PEX14 + PEX19	PRS	16
	NDP + NUDT4	RRS	16
	RBM3 + SF3A1	RRS	16
	PROS1 + STK25	RRS	16
	MAFG + NFE2L1	PRS	16
	NKX2-5 + CSGALNACT2	RRS	16
	GCDH + ZCCHC9	RRS	16
	OSM + ZNF688	RRS	16
	COPB1 + SLC39A14	RRS	16
	VEGFD + ZBTB25	RRS	16
	RFX3 + SEMA4G	RRS	16
	ARF1 + ARFIP2	PRS	16
	RIPK2 + NOD1	PRS	16
	NAT2 + DNAJA1	RRS	16
	NR3C1 + HSP90AA1	PRS	16
	ASS1 + GINS3	RRS	16
	LUM + UGGT2	RRS	16
	HLA-DMB + PSEN2	RRS	16
	DUT + FAAP24	RRS	16
	PEX19 + PEX3	PRS	16
	MAOB + CTCF	RRS	16
	APOD + MUC7	RRS	16
	HIST1H1C + NPDC1	RRS	16
	MCM2 + PLXNA4	RRS	16
	PPP3CA + PPP3R1	PRS	16
	GRIK2 + ARL6IP6	RRS	16
	CEBPG + FOS	PRS	16
	ORC2L + MCM10	PRS	16
	SERPINB3 + DCTN6	RRS	16
	BAD + BCL2L1	PRS	16
	PDGFRA + NDFIP1	RRS	16
	PPP6C + ZNF350	RRS	16
	MNAT1 + GMPPA	RRS	16
	FABP7 + STX5	RRS	16
	ERBB3 + NRG1	PRS	16
	INPP1 + UBLCP1	RRS	16
	PEX19 + PEX11B	PRS	16
	SLC25A6 + ZNF213	RRS	16
	CBLB + GRB2	PRS	16
	GADD45A + PCNA	PRS	16
	CKB + HBZ	RRS	16
	MOBP + MRPS25	RRS	16
	HIF1A + TP53	PRS	16
	LMNA + LMNB1	PRS	16
	PSMD12 + CRIPT	RRS	16
	LMNA + RB1	PRS	16
	CNN1 + PGAP2	RRS	16
	RHOA + ARHGAP1	PRS	16
	GP1BA + NECTIN2	RRS	16
	CLPTM1 + L3MBTL2	RRS	16
	RHOC + NUP62CL	RRS	16
	ITPK1 + SLC35G2	RRS	16
	PBX2 + VILL	RRS	16
	PSMD5 + SLC22A15	RRS	16
	NUDT2 + MIIP	RRS	16
	CANX + ARHGEF15	RRS	16
	BMP5 + MCMBP	RRS	16
	DR1 + DRAP1	PRS	16
	NFIB + TIRAP	RRS	16
	CENPA + PPIL3	RRS	16
	PSMD5 + SYCE1	RRS	16
	NF2 + HGS	PRS	16
	ATF3 + DDIT3	PRS	16
	GPR18 + HNRNPLL	RRS	16
	LCP2 + GRAP2	PRS	16
	ARSA + DBN1	RRS	16
	LAMP2 + UBE2G2	RRS	16
	EMD + ARMC1	RRS	16
	GPD2 + RTL10	RRS	16
	ATP5O + CLEC2D	RRS	16
	ACVR1 + CWF19L1	RRS	16
	CD81 + NPC2	RRS	16
	DDIT3 + FOS	PRS	16
	CASP2 + CRADD	PRS	16
	CDK2 + CKS1B	PRS	16
	BTC + PRRC2B	RRS	16
	CA2 + PTPRS	RRS	16
	ITPA + WDR62	RRS	16
	XIAP + CASP9	PRS	16
	FANCA + FANCC	PRS	16
	IFIT1 + EIF3E	PRS	16
	SLC6A1 + TM4SF4	RRS	16
	MAD2L1 + MAD1L1	PRS	16
	PDE4D + GNB2L1	PRS	16
	GALK1 + MCCC1	RRS	16
	DLX4 + RAB3IP	RRS	16
	CANX + ATAD2	RRS	16
	RGR + ABCF3	RRS	16
	PDHB + ZC3HC1	RRS	16
	BYSL + KIAA0907	RRS	16
	COPB1 + HPCAL4	RRS	16
	CGA + CGB5	PRS	16
	ORC2L + ORC4L	PRS	16
	CD151 + WDR41	RRS	16
	RCC1 + KLHL6	RRS	16
	HCLS1 + SALL2	RRS	16
	CBLB + GRB2	PRS	17
	PSMD4 + RAD23A	PRS	17
	SLC6A1 + TM4SF4	RRS	17
	RXRB + CXCL11	RRS	17
	PDE4D + GNB2L1	PRS	17
	ARSA + DBN1	RRS	17
	GTF2F1 + GTF2F2	PRS	17
	INPP1 + UBLCP1	RRS	17
	GP1BA + NECTIN2	RRS	17
	BAK1 + BCL2L1	PRS	17
	MCM2 + MCM5	PRS	17
	PDGFRA + NDFIP1	RRS	17
	OSM + ZNF688	RRS	17
	HBA2 + HBB	PRS	17
	LSM3 + LSM2	PRS	17
	MAOB + CTCF	RRS	17
	SMAD1 + SMAD4	PRS	17
	IGF2 + IGFBP4	PRS	17
	ERBB3 + NRG1	PRS	17
	LCP2 + NCK1	PRS	17
	RCC1 + RAN	PRS	17
	PDE9A + REM2	RRS	17
	HIST1H1C + NPDC1	RRS	17
	GRB2 + LAT	PRS	17
	MAD2L1 + MAD1L1	PRS	17
	HDAC1 + ZBTB16	PRS	17
	CEBPG + FOS	PRS	17
	ITPA + WDR62	RRS	17
	CD151 + WDR41	RRS	17
	SKP1 + SKP2	PRS	17
	FABP4 + GCG	RRS	17
	FAS + LSM3	RRS	17
	PDHB + ZC3HC1	RRS	17
	CKB + HBZ	RRS	17
	BAD + BCL2L1	PRS	17
	VEGFD + ZBTB25	RRS	17
	PSMD12 + CRIPT	RRS	17
	XIAP + CASP9	PRS	17
	JUNB + BATF	PRS	17
	NDP + NUDT4	RRS	17
	LAMP2 + UBE2G2	RRS	17
	BTC + PRRC2B	RRS	17
	NONO + BEST1	RRS	17
	FEN1 + PCNA	PRS	17
	GPD2 + RTL10	RRS	17
	CD34 + SNX21	RRS	17
	FANCA + FANCC	PRS	17
	PEX19 + PEX11B	PRS	17
	HLA-DMB + PSEN2	RRS	17
	LMNA + LMNB1	PRS	17
	SKP1 + BTRC	PRS	17
	RHOC + NUP62CL	RRS	17
	PSMD5 + SLC22A15	RRS	17
	FKBP3 + NQO2	RRS	17
	SCARB1 + PHF21B	RRS	17
	ATF3 + DDIT3	PRS	17
	CDK2 + CKS1B	PRS	17
	ITPK1 + SLC35G2	RRS	17
	ARF1 + ARFIP2	PRS	17
	CLPTM1 + L3MBTL2	RRS	17
	AKT1 + PDPK1	PRS	17
	CENPA + PPIL3	RRS	17
	TP53 + UBE2I	PRS	17
	IFIT1 + EIF3E	PRS	17
	CA2 + PTPRS	RRS	17
	COPB1 + SLC39A14	RRS	17
	CGA + CGB5	PRS	17
	LUM + UGGT2	RRS	17
	RAB3B + BOC	RRS	17
	PSMD5 + SYCE1	RRS	17
	DUT + FAAP24	RRS	17
	RAC1 + ARFIP2	PRS	17
	SERPINB3 + DCTN6	RRS	17
	GRB2 + VAV1	PRS	17
	RIPK2 + NOD1	PRS	17
	GPR18 + HNRNPLL	RRS	17
	RHOA + ARHGAP1	PRS	17
	NUDT2 + MIIP	RRS	17
	BMP5 + MCMBP	RRS	17
	GRIK2 + ARL6IP6	RRS	17
	DR1 + DRAP1	PRS	17
	RFX3 + SEMA4G	RRS	17
	GADD45A + PCNA	PRS	17
	NF2 + HGS	PRS	17
	ASS1 + GINS3	RRS	17
	DDIT3 + FOS	PRS	17
	PROS1 + STK25	RRS	17
	CNN1 + PGAP2	RRS	17
	ERBB3 + C3orf38	RRS	17
	PEX14 + PEX19	PRS	17
	PPP6C + ZNF350	RRS	17
	DEFA1 + TSTD2	RRS	17
	PEX19 + PEX16	PRS	17
	NCBP1 + NCBP2	PRS	17
	LCP2 + GRAP2	PRS	17
	LMNA + RB1	PRS	17
	CBLB + GRB2	PRS	18
	GALK1 + MCCC1	RRS	18
	PMCH + RIC3	RRS	18
	IFIT1 + EIF3E	PRS	18
	PSMD5 + SYCE1	RRS	18
	PSMD12 + CRIPT	RRS	18
	HIF1A + TP53	PRS	18
	HDAC1 + ZBTB16	PRS	18
	FEN1 + PCNA	PRS	18
	CANX + ATAD2	RRS	18
	SERPINB3 + DCTN6	RRS	18
	HCLS1 + SALL2	RRS	18
	ETF1 + LMBR1L	RRS	18
	PDE9A + REM2	RRS	18
	LUM + UGGT2	RRS	18
	SMAD1 + SMAD4	PRS	18
	PPP3CA + PPP3R1	PRS	18
	PROS1 + STK25	RRS	18
	PPP6C + ZNF350	RRS	18
	NFIB + TIRAP	RRS	18
	SHMT2 + STAC3	RRS	18
	JUNB + BATF	PRS	18
	ATP5O + CLEC2D	RRS	18
	DLX4 + RAB3IP	RRS	18
	LMNA + LMNB1	PRS	18
	FAS + LSM3	RRS	18
	CGA + CGB5	PRS	18
	ERBB3 + C3orf38	RRS	18
	SMAD4 + DCP1A	PRS	18
	RIPK2 + NOD1	PRS	18
	PBX2 + VILL	RRS	18
	APOD + MUC7	RRS	18
	ARSA + DBN1	RRS	18
	MCM2 + MCM3	PRS	18
	OSM + ZNF688	RRS	18
	GCDH + ZCCHC9	RRS	18
	GRB2 + VAV1	PRS	18
	SKP1 + BTRC	PRS	18
	RCC1 + RAN	PRS	18
	VEGFD + ZBTB25	RRS	18
	RAC1 + ARFIP2	PRS	18
	MAFG + NFE2L1	PRS	18
	PSMD4 + RAD23A	PRS	18
	NAT2 + DNAJA1	RRS	18
	ORC2L + MCM10	PRS	18
	LSM3 + LSM2	PRS	18
	BMP5 + MCMBP	RRS	18
	ORC2L + ORC4L	PRS	18
	CD81 + NPC2	RRS	18
	CEBPG + FOS	PRS	18
	RHOC + NUP62CL	RRS	18
	MAOB + CTCF	RRS	18
	CDK2 + CKS1B	PRS	18
	XIAP + CASP7	PRS	18
	PDHB + ZC3HC1	RRS	18
	GPD2 + RTL10	RRS	18
	RBM3 + SF3A1	RRS	18
	FABP4 + GCG	RRS	18
	NKX2-5 + CSGALNACT2	RRS	18
	ERBB3 + NRG1	PRS	18
	MCM2 + MCM5	PRS	18
	CNN1 + PGAP2	RRS	18
	HLA-DMB + PSEN2	RRS	18
	MNAT1 + GMPPA	RRS	18
	HBA2 + HBB	PRS	18
	GPR18 + HNRNPLL	RRS	18
	DDIT3 + FOS	PRS	18
	BTC + PRRC2B	RRS	18
	CLPTM1 + L3MBTL2	RRS	18
	BAD + BCL2L1	PRS	18
	COPB1 + SLC39A14	RRS	18
	MOBP + MRPS25	RRS	18
	CASP2 + CRADD	PRS	18
	PEX19 + PEX16	PRS	18
	NDP + NUDT4	RRS	18
	CENPA + PPIL3	RRS	18
	GP1BA + NECTIN2	RRS	18
	RGR + ABCF3	RRS	18
	RXRB + CXCL11	RRS	18
	LCP2 + NCK1	PRS	18
	ITPA + WDR62	RRS	18
	IGF2 + IGFBP4	PRS	18
	XIAP + CASP3	PRS	18
	NONO + BEST1	RRS	18
	ITPK1 + SLC35G2	RRS	18
	LCP2 + GRAP2	PRS	18
	FABP7 + STX5	RRS	18
	GRB2 + LAT	PRS	18
	CD151 + WDR41	RRS	18
	RAB3B + BOC	RRS	18
	CA2 + PTPRS	RRS	18
	PEX14 + PEX19	PRS	18
	ACVR1 + CWF19L1	RRS	18
	BAK1 + BCL2L1	PRS	18
	CANX + ARHGEF15	RRS	18
	PEX19 + PEX3	PRS	18
	LAMP2 + UBE2G2	RRS	19
	APOD + MUC7	RRS	19
	CA2 + PTPRS	RRS	19
	HLA-DMB + PSEN2	RRS	19
	GP1BA + NECTIN2	RRS	19
	CNN1 + PGAP2	RRS	19
	SLC6A1 + TM4SF4	RRS	19
	XIAP + CASP7	PRS	19
	BAD + BCL2L1	PRS	19
	CANX + ATAD2	RRS	19
	NR3C1 + HSP90AA1	PRS	19
	ITPA + WDR62	RRS	19
	NUDT2 + MIIP	RRS	19
	PDHB + ZC3HC1	RRS	19
	DEFA1 + TSTD2	RRS	19
	NFIB + TIRAP	RRS	19
	ORC2L + MCM10	PRS	19
	OSM + ZNF688	RRS	19
	PDE9A + REM2	RRS	19
	MOBP + MRPS25	RRS	19
	BDNF + NTF4	PRS	19
	GPD2 + RTL10	RRS	19
	SHMT2 + STAC3	RRS	19
	NKX2-5 + CSGALNACT2	RRS	19
	PEX19 + PEX3	PRS	19
	RGR + ABCF3	RRS	19
	IGF2 + IGFBP4	PRS	19
	PEX19 + PEX11B	PRS	19
	HDAC1 + ZBTB16	PRS	19
	PBX2 + VILL	RRS	19
	GPR18 + HNRNPLL	RRS	19
	CD81 + NPC2	RRS	19
	PROS1 + STK25	RRS	19
	MAOB + CTCF	RRS	19
	FABP4 + GCG	RRS	19
	MAFG + NFE2L1	PRS	19
	PMCH + RIC3	RRS	19
	MAD2L1 + MAD1L1	PRS	19
	AKT1 + PDPK1	PRS	19
	CKB + HBZ	RRS	19
	INPP1 + UBLCP1	RRS	19
	BMP5 + MCMBP	RRS	19
	GADD45A + PCNA	PRS	19
	CANX + ARHGEF15	RRS	19
	HIST1H1C + NPDC1	RRS	19
	PSMD5 + SYCE1	RRS	19
	CGA + CGB5	PRS	19
	RXRB + CXCL11	RRS	19
	LMNA + LMNB1	PRS	19
	LSM3 + LSM2	PRS	19
	ITPK1 + SLC35G2	RRS	19
	RAB3B + BOC	RRS	19
	ARF1 + ARFIP2	PRS	19
	RHOC + NUP62CL	RRS	19
	GALK1 + MCCC1	RRS	19
	FKBP3 + NQO2	RRS	19
	NCBP1 + NCBP2	PRS	19
	CENPA + PPIL3	RRS	19
	ERBB3 + C3orf38	RRS	19
	PSMD12 + CRIPT	RRS	19
	PPP3CA + PPP3R1	PRS	19
	SMAD4 + DCP1A	PRS	19
	RCC1 + RAN	PRS	19
	CBLB + GRB2	PRS	19
	GRB2 + VAV1	PRS	19
	PSMD5 + SLC22A15	RRS	19
	ATP5O + CLEC2D	RRS	19
	HBA2 + HBB	PRS	19
	DR1 + DRAP1	PRS	19
	FANCA + FANCG	PRS	19
	RCC1 + KLHL6	RRS	19
	SMAD1 + SMAD4	PRS	19
	CEBPG + FOS	PRS	19
	DDIT3 + FOS	PRS	19
	ASS1 + GINS3	RRS	19
	CD34 + SNX21	RRS	19
	RHOA + ARHGAP1	PRS	19
	SERPINB3 + DCTN6	RRS	19
	LUM + UGGT2	RRS	19
	RAC1 + ARFIP2	PRS	19
	LCP2 + NCK1	PRS	19
	RBM3 + SF3A1	RRS	19
	NDP + NUDT4	RRS	19
	EMD + ARMC1	RRS	19
	NF2 + HGS	PRS	19
	VEGFD + ZBTB25	RRS	19
	SCARB1 + PHF21B	RRS	19
	COPB1 + HPCAL4	RRS	19
	RFX3 + SEMA4G	RRS	19
	HIF1A + TP53	PRS	19
	CD151 + WDR41	RRS	19
	ETF1 + LMBR1L	RRS	19
	PDGFRA + NDFIP1	RRS	19
	PDE4D + GNB2L1	PRS	19
	MCM2 + MCM3	PRS	19
	FAS + LSM3	RRS	19
	GPR18 + HNRNPLL	RRS	20
	GTF2F1 + GTF2F2	PRS	20
	DUT + FAAP24	RRS	20
	COPB1 + SLC39A14	RRS	20
	DEFA1 + TSTD2	RRS	20
	RHOA + ARHGAP1	PRS	20
	RFX3 + SEMA4G	RRS	20
	FANCA + FANCC	PRS	20
	GRB2 + LAT	PRS	20
	SERPINB3 + DCTN6	RRS	20
	NCBP1 + NCBP2	PRS	20
	PSMD12 + CRIPT	RRS	20
	ERBB3 + NRG1	PRS	20
	CD34 + SNX21	RRS	20
	CA2 + PTPRS	RRS	20
	PEX14 + PEX19	PRS	20
	MAD2L1 + MAD1L1	PRS	20
	FABP4 + GCG	RRS	20
	SMAD4 + DCP1A	PRS	20
	CANX + ARHGEF15	RRS	20
	LMNA + LMNB1	PRS	20
	COPB1 + HPCAL4	RRS	20
	SLC25A6 + ZNF213	RRS	20
	GRIK2 + ARL6IP6	RRS	20
	FABP7 + STX5	RRS	20
	PSMD4 + RAD23A	PRS	20
	PMCH + RIC3	RRS	20
	ORC2L + MCM10	PRS	20
	SHMT2 + STAC3	RRS	20
	MAOB + CTCF	RRS	20
	XIAP + CASP9	PRS	20
	ARSA + DBN1	RRS	20
	RHOC + NUP62CL	RRS	20
	BAD + BCL2L1	PRS	20
	BTC + PRRC2B	RRS	20
	LAMP2 + UBE2G2	RRS	20
	NONO + BEST1	RRS	20
	CKB + HBZ	RRS	20
	PBX2 + VILL	RRS	20
	BAK1 + BCL2L1	PRS	20
	SKP1 + BTRC	PRS	20
	MCM2 + MCM3	PRS	20
	PPP6C + ZNF350	RRS	20
	XIAP + CASP3	PRS	20
	GALK1 + MCCC1	RRS	20
	XIAP + CASP7	PRS	20
	DR1 + DRAP1	PRS	20
	HDAC1 + ZBTB16	PRS	20
	LCP2 + GRAP2	PRS	20
	PEX19 + PEX16	PRS	20
	PSMD5 + SYCE1	RRS	20
	GP1BA + NECTIN2	RRS	20
	CEBPG + FOS	PRS	20
	CENPA + PPIL3	RRS	20
	PSMD5 + SLC22A15	RRS	20
	PDE4D + GNB2L1	PRS	20
	ASS1 + GINS3	RRS	20
	ETF1 + LMBR1L	RRS	20
	INPP1 + UBLCP1	RRS	20
	CGA + CGB5	PRS	20
	PEX19 + PEX11B	PRS	20
	MCM2 + PLXNA4	RRS	20
	CNN1 + PGAP2	RRS	20
	HIST1H1C + NPDC1	RRS	20
	ITPA + WDR62	RRS	20
	CD151 + WDR41	RRS	20
	ORC2L + ORC4L	PRS	20
	HLA-DMB + PSEN2	RRS	20
	PDE9A + REM2	RRS	20
	MAFG + NFE2L1	PRS	20
	MCM2 + MCM5	PRS	20
	NAT2 + DNAJA1	RRS	20
	ACVR1 + CWF19L1	RRS	20
	PDGFRA + NDFIP1	RRS	20
	CDK2 + CKS1B	PRS	20
	AKT1 + PDPK1	PRS	20
	ERBB3 + C3orf38	RRS	20
	CANX + ATAD2	RRS	20
	LUM + UGGT2	RRS	20
	SMAD1 + SMAD4	PRS	20
	NDP + NUDT4	RRS	20
	ATP5O + CLEC2D	RRS	20
	GCDH + ZCCHC9	RRS	20
	RAC1 + ARFIP2	PRS	20
	RBM3 + SF3A1	RRS	20
	FANCA + FANCG	PRS	20
	ITPK1 + SLC35G2	RRS	20
	GRB2 + VAV1	PRS	20
	NF2 + HGS	PRS	20
	CLPTM1 + L3MBTL2	RRS	20
	FAS + LSM3	RRS	20
	RIPK2 + NOD1	PRS	20
	MNAT1 + GMPPA	RRS	20
	JUNB + BATF	PRS	20
	NR3C1 + HSP90AA1	PRS	20
	ATF3 + DDIT3	PRS	20
