## Supplementary Table 1 for "AI-guided pipeline for protein-protein interaction drug discovery identifies a SARS-CoV-2 inhibitor"

### Sheet: Supplementary Table 1
	Supplementary Table 1: hsPRS-v2 interactions supported by structures or homologous strucutres in PDB based on http://interactomeinsider.yulab.org/ (2020-11-03)
	Protein_A	Protein_B	interaction	supported_by_PDB-structure	based_on_homologue_protein_A	based_on_homologue_protein_B
	JUNB	BATF	JUNB + BATF	1A02		FOS (human)
	PPP3CA	PPP3R1	PPP3CA + PPP3R1	1AUI
	HBA2	HBB	HBA2 + HBB	1BAB
	BDNF	NTF4	BDNF + NTF4	1BND		NTF3 (human)
	CDK2	CKS1B	CDK2 + CKS1B	1BUH
	BAK1	BCL2L1	BAK1 + BCL2L1	1BXL
	GTF2F1	GTF2F2	GTF2F1 + GTF2F2	1F3U
	BAD	BCL2L1	BAD + BCL2L1	1G5J
	CGA	CGB5	CGA + CGB5	1HCN
	RCC1	RAN	RCC1 + RAN	1I2M
	RAC1	ARFIP2	RAC1 + ARFIP2	1I4D
	XIAP	CASP7	XIAP + CASP7	1I4O
	DR1	DRAP1	DR1 + DRAP1	1JFI
	NCBP1	NCBP2	NCBP1 + NCBP2	1N52
	XIAP	CASP9	XIAP + CASP9	1NW9
	RHOA	ARHGAP1	RHOA + ARHGAP1	1OW3
	SKP1	BTRC	SKP1 + BTRC	1P22
	PSMD4	RAD23A	PSMD4 + RAD23A	1P9D
	FEN1	PCNA	FEN1 + PCNA	1U7B
	SMAD1	SMAD4	SMAD1 + SMAD4	1U7F	MH2 domain from SMAD3 (human)
	LCP2	NCK1	LCP2 + NCK1	1YWO		SH3 domain Plcg1 (mouse)
	CBLB	GRB2	CBLB + GRB2	2AK5		SH3 domain Arhgef7 (rat)
	SKP1	SKP2	SKP1 + SKP2	2ASS
	IGF2	IGFBP4	IGF2 + IGFBP4	2DSP
	PEX14	PEX19	PEX14 + PEX19	2W85
	AKT1	PDPK1	AKT1 + PDPK1	3AG9	Protein kinase domain & AGC-kinase C-terminal from PRKACA (human)	Protein kinase domain PRKACA (human)
	PEX19	PEX3	PEX19 + PEX3	3AJB
	GRB2	VAV1	GRB2 + VAV1	3N84		SH2 domain from GRB2 (human)
	ERBB3	NRG1	ERBB3 + NRG1	3U7U	ERBB4 (human)
	ARF1	ARFIP2	ARF1 + ARFIP2	4DCN	ARL1 (human)
	LSM3	LSM2	LSM3 + LSM2	4M7D	LSM3 (yeast)	LSM2 (yeast)
