## Supplementary Table 3 for "AI-guided pipeline for protein-protein interaction drug discovery identifies a SARS-CoV-2 inhibitor"

### Sheet: Supplementary Table 3
	Supplementary Table 3: LuTHy identified SARS-CoV-2 interactions with >50% probability,
	InteractorA	UniProtA	InteractorB	UniProtB	probability	author	identifier
	ORF7a	P0DTC7	ORF7a	P0DTC7	1	Chen et al, (2020)	imex:IM-29339|pubmed:34671206
	NSP14	P0DTD1-PRO_0000449631	NSP10	P0DTD1-PRO_0000449628	1	Kim et al, (2021); Lin et al, (2021); Jiang et al, (2021)	pmc:PPR297270|pubmed:unassigned2933|imex:IM-28880|doi:10,1101/2021,03,15,433877; imex:IM-28946|pubmed:33956156; imex:IM-29128|pubmed:34294141
	NSP16	P0DTD1-PRO_0000449633	NSP10	P0DTD1-PRO_0000449628	1	Lin et al, (2021); Jiang et al, (2021)	imex:IM-28946|pubmed:33956156; imex:IM-29128|pubmed:34294141
	NSP7	P0DTD1-PRO_0000449625	NSP7	P0DTD1-PRO_0000449625	1	Yin et al, (2020); Wilamowski et al, (2021)	pubmed:32358203|imex:IM-28027; pubmed:34197805|imex:IM-29114
	NSP8	P0DTD1-PRO_0000449626	NSP8	P0DTD1-PRO_0000449626	0.999999	Krichel et al, (2020); Biswal et al, (2021); Wilamowski et al, (2021)	doi:10,1101/2020,09,30,320762|imex:IM-28416|pubmed:33024972; pubmed:33999154|imex:IM-28970; pubmed:34197805|imex:IM-29114
	NSP3	P0DTD1-PRO_0000449621	N	P0DTC9	0.999999
	NSP10	P0DTD1-PRO_0000449628	NSP16	P0DTD1-PRO_0000449633	0.999992	Rosas-Lemus et al, (2020); Li et al, (2020); Viswanathan et al, (2020); Krafcikova et al, (2020); Lin et al, (2020); Monica et al, (2020); Sumera Perveen, Aliakbar, et al, (2021); Wilamowski et al, (2021); Jiang et al, (2021)	pubmed:32511376|imex:IM-27900; pubmed:32838362|imex:IM-27901|doi:10,1101/2020,03,31,019216|pmc:PPR138438; pubmed:32709886|imex:IM-27944; pubmed:32709887|imex:IM-28212; imex:IM-28230|pubmed:32728018; pubmed:32994211|imex:IM-28232|doi:10,1101/2020,08,03,234716; doi:10,1101/2020,10,14,340034|imex:IM-28473|pubmed:33423577; pubmed:33972410|imex:IM-28960; imex:IM-29128|pubmed:34294141
	E	P0DTC4	E	P0DTC4	0.999974	Li et al, (2020); Mandala et al, (2020); Yuan et al, (2022)	pubmed:32838362|imex:IM-27901|doi:10,1101/2020,03,31,019216|pmc:PPR138438; imex:IM-28517|pubmed:33177698; imex:IM-29443|pubmed:35100873
	NSP4	P0DTD1-PRO_0000449622	NSP4	P0DTD1-PRO_0000449622	0.999961
	ORF7b	P0DTD8	ORF7b	P0DTD8	0.999937	Chen et al, (2020)	imex:IM-29339|pubmed:34671206
	ORF7b	P0DTD8	ORF7a	P0DTC7	0.999899	Chen et al, (2020)	imex:IM-29339|pubmed:34671206
	M	P0DTC5	M	P0DTC5	0.999737	Yuan et al, (2022); Chen et al, (2020)	imex:IM-29443|pubmed:35100873; imex:IM-29339|pubmed:34671206
	E	P0DTC4	ORF7b	P0DTD8	0.999304	Chen et al, (2020)	imex:IM-29339|pubmed:34671206
	ORF7a	P0DTC7	ORF7b	P0DTD8	0.999091
	NSP8	P0DTD1-PRO_0000449626	NSP12	P0DTD1-PRO_0000449629	0.998984	Kim et al, (2021); Jiang et al, (2021); Conti et al, (2020)	pmc:PPR297270|pubmed:unassigned2933|imex:IM-28880|doi:10,1101/2021,03,15,433877; imex:IM-29128|pubmed:34294141; pubmed:34189273|imex:IM-29173
	NSP6	P0DTD1-PRO_0000449624	ORF7a	P0DTC7	0.998867
	S	P0DTC2	S	P0DTC2	0.998366	Walls et al, (2020); Xia et al, (2020); Wrapp et al, (2020); Hsieh et al, (2020); Cai et al, (2020); Ke et al, (2020); Zhou et al, (2020); Irene et al,; Yurkovetskiy et al, (2020); Yang et al, (2020); Xiong et al, (2020); McCallum et al, (2020); Henderson et al, (2020); Gobeil et al, (2020); Zhang et al, (2020); Xu et al, (2020); Wang et al, (2021); Mannar et al, (2021); Fu et al, (2021); Wu et a…	pubmed:32155444|imex:IM-27846; imex:IM-27873|pubmed:32231345; pubmed:32075877|imex:IM-27946; pubmed:32703906|imex:IM-28214; imex:IM-28256|pubmed:32694201; pubmed:32805734|imex:IM-28314; pubmed:32637958|imex:IM-28301; pubmed:unassigned2614|pmc:PPR166043|doi:10,1101/2020,05,21,109157|imex:IM-28261; imex:IM-28454|pubmed:32991842; imex:IM-28513|pubmed:32678978; imex:IM-28550|pubmed:32737467; imex:IM-…
	E	P0DTC4	M	P0DTC5	0.994608	Yuan et al, (2022); Savitt et al, (2020)	imex:IM-29443|pubmed:35100873; pubmed:34804054|imex:IM-29384
	NSP3	P0DTD1-PRO_0000449621	NSP2	P0DTD1-PRO_0000449620	0.993586
	ORF3b	P0DTF1	ORF8	P0DTC8	0.992534
	ORF7b	P0DTD8	E	P0DTC4	0.990123
	N	P0DTC9	N	P0DTC9	0.979567	Li et al, (2020); Ye et al, (2020); Zinzula et al, (2020); Lu et al, (2021); Luo et al, (2021); Zeng et al, (2020); Zhou et al, (2020); Yang et al, (2020); Iserman et al, (2020); Carlson et al, (2020); Chen et al, (2020); Zhao et al, (2021); Wu et al, (2021); Forsythe et al, (2021); Zhao et al, (2021); Zhao et al, (2021); Wu et al, (2021); Redzic et al, (2021); Lutomski et al, (2021); Jiang et al…	pubmed:32838362|imex:IM-27901|doi:10,1101/2020,03,31,019216|pmc:PPR138438; pubmed:32654247|imex:IM-28010; pubmed:33039147|imex:IM-28456; imex:IM-28702|pubmed:33479198; imex:IM-28817|pubmed:33495715; pubmed:32416961|imex:IM-28808; pubmed:34765991|imex:IM-28807; pubmed:33511102|imex:IM-28806; pubmed:33290746|imex:IM-28797; pubmed:33248025|imex:IM-28790; imex:IM-29038|pubmed:32901111; imex:IM-28971|…
	E	P0DTC4	ORF7a	P0DTC7	0.976127
	ORF7b	P0DTD8	ORF3a	P0DTC3	0.974463	Chen et al, (2020)	imex:IM-29339|pubmed:34671206
	ORF3a	P0DTC3	ORF3a	P0DTC3	0.971418	Kern et al, (2020); Kern et al, (2021)	imex:IM-28289|pubmed:32587976; imex:IM-29073|pubmed:34158638
	E	P0DTC4	NSP6	P0DTD1-PRO_0000449624	0.968797
	ORF7b	P0DTD8	M	P0DTC5	0.956569	Chen et al, (2020)	imex:IM-29339|pubmed:34671206
	ORF7a	P0DTC7	ORF3a	P0DTC3	0.95379
	M	P0DTC5	ORF7b	P0DTD8	0.943812
	M	P0DTC5	ORF3a	P0DTC3	0.94105
	NSP10	P0DTD1-PRO_0000449628	NSP14	P0DTD1-PRO_0000449631	0.940702	Li et al, (2020); Riccio et al, (2021); Kim et al, (2021); Moeller et al, (2021); Lin et al, (2021); Jiang et al, (2021); Liu et al, (2021); Saramago et al, (2021)	pubmed:32838362|imex:IM-27901|doi:10,1101/2020,03,31,019216|pmc:PPR138438; pubmed:34942146|imex:IM-29402; pmc:PPR297270|pubmed:unassigned2933|imex:IM-28880|doi:10,1101/2021,03,15,433877; pubmed:33821277|imex:IM-28938; imex:IM-28946|pubmed:33956156; imex:IM-29128|pubmed:34294141; imex:IM-29156|pubmed:34315827; pubmed:33705595|imex:IM-28812
	NSP14	P0DTD1-PRO_0000449631	NSP14	P0DTD1-PRO_0000449631	0.936377	Ma et al, (2021); Hassan et al, (2021)	imex:IM-28954|pubmed:33933612; pubmed:34542936|imex:IM-29246
	NSP4	P0DTD1-PRO_0000449622	ORF7b	P0DTD8	0.934143
	NSP16	P0DTD1-PRO_0000449633	NSP15	P0DTD1-PRO_0000449632	0.931689
	ORF7a	P0DTC7	NSP6	P0DTD1-PRO_0000449624	0.931217
	E	P0DTC4	ORF3a	P0DTC3	0.920001
	ORF3a	P0DTC3	ORF7a	P0DTC7	0.908094
	NSP6	P0DTD1-PRO_0000449624	ORF7b	P0DTD8	0.90164
	ORF9b	P0DTD2	ORF9b	P0DTD2	0.900568	Li et al, (2020); Gao et al, (2021); Brandherm et al, (2021)	pubmed:32838362|imex:IM-27901|doi:10,1101/2020,03,31,019216|pmc:PPR138438; imex:IM-28982|pubmed:33990585; pubmed:34502139|imex:IM-29236
	NSP7	P0DTD1-PRO_0000449625	NSP8	P0DTD1-PRO_0000449626	0.893885	Gao et al, (2020); Li et al, (2020); Hillen et al, (2020); Yin et al, (2020); Chen et al, (2020); Biswal et al, (2021); Kim et al, (2021); Zhao et al, (2021); Wilamowski et al, (2021); Kabinger et al, (2021); Conti et al, (2020)	pubmed:32277040|imex:IM-27888; pubmed:32838362|imex:IM-27901|doi:10,1101/2020,03,31,019216|pmc:PPR138438; imex:IM-28023|pubmed:32438371; pubmed:32358203|imex:IM-28027; pubmed:32783916|imex:IM-28291; pubmed:33999154|imex:IM-28970; pmc:PPR297270|pubmed:unassigned2933|imex:IM-28880|doi:10,1101/2021,03,15,433877; pubmed:33770364|imex:IM-28855; pubmed:34197805|imex:IM-29114; imex:IM-29253|pubmed:34381…
	NSP6	P0DTD1-PRO_0000449624	ORF3a	P0DTC3	0.879676
	ORF8	P0DTC8	NSP6	P0DTD1-PRO_0000449624	0.877599
	NSP12	P0DTD1-PRO_0000449629	NSP8	P0DTD1-PRO_0000449626	0.860788	Li et al, (2020); Kim et al, (2021); Wilamowski et al, (2021)	pubmed:32838362|imex:IM-27901|doi:10,1101/2020,03,31,019216|pmc:PPR138438; pmc:PPR297270|pubmed:unassigned2933|imex:IM-28880|doi:10,1101/2021,03,15,433877; pubmed:34197805|imex:IM-29114
	NSP6	P0DTD1-PRO_0000449624	NSP6	P0DTD1-PRO_0000449624	0.851856
	NSP16	P0DTD1-PRO_0000449633	N	P0DTC9	0.845947
	S	P0DTC2	M	P0DTC5	0.841546
	ORF3a	P0DTC3	ORF7b	P0DTD8	0.830374
	NSP4	P0DTD1-PRO_0000449622	NSP6	P0DTD1-PRO_0000449624	0.828545
	NSP16	P0DTD1-PRO_0000449633	NSP5	P0DTD1-PRO_0000449623	0.819322
	ORF7b	P0DTD8	NSP6	P0DTD1-PRO_0000449624	0.81844
	NSP8	P0DTD1-PRO_0000449626	NSP1	P0DTD1-PRO_0000449619	0.804911
	NSP12	P0DTD1-PRO_0000449629	NSP14	P0DTD1-PRO_0000449631	0.783626
	M	P0DTC5	ORF7a	P0DTC7	0.781403	Chen et al, (2020)	imex:IM-29339|pubmed:34671206
	ORF3b	P0DTF1	NSP12	P0DTD1-PRO_0000449629	0.777435
	S	P0DTC2	ORF3a	P0DTC3	0.773331
	NSP5	P0DTD1-PRO_0000449623	NSP16	P0DTD1-PRO_0000449633	0.769872
	ORF6	P0DTC6	NSP10	P0DTD1-PRO_0000449628	0.76549	Jiang et al, (2021)	imex:IM-29128|pubmed:34294141
	E	P0DTC4	NSP4	P0DTD1-PRO_0000449622	0.765433	Jiang et al, (2021)	imex:IM-29128|pubmed:34294141
	NSP10	P0DTD1-PRO_0000449628	NSP10	P0DTD1-PRO_0000449628	0.747954	Rogstam et al, (2020); Kim et al, (2021)	imex:IM-28450|pubmed:33036230; pmc:PPR297270|pubmed:unassigned2933|imex:IM-28880|doi:10,1101/2021,03,15,433877
	NSP4	P0DTD1-PRO_0000449622	ORF3a	P0DTC3	0.74532	Li et al, (2020)	pubmed:32838362|imex:IM-27901|doi:10,1101/2020,03,31,019216|pmc:PPR138438
	NSP2	P0DTD1-PRO_0000449620	NSP12	P0DTD1-PRO_0000449629	0.740446
	NSP6	P0DTD1-PRO_0000449624	E	P0DTC4	0.738332
	NSP6	P0DTD1-PRO_0000449624	NSP4	P0DTD1-PRO_0000449622	0.734091
	NSP9	P0DTD1-PRO_0000449627	ORF9b	P0DTD2	0.732904
	NSP2	P0DTD1-PRO_0000449620	NSP4	P0DTD1-PRO_0000449622	0.726438
	NSP13	P0DTD1-PRO_0000449630	NSP12	P0DTD1-PRO_0000449629	0.725518
	NSP9	P0DTD1-PRO_0000449627	NSP15	P0DTD1-PRO_0000449632	0.71416
	S	P0DTC2	NSP7	P0DTD1-PRO_0000449625	0.713051
	NSP4	P0DTD1-PRO_0000449622	E	P0DTC4	0.709974
	NSP13	P0DTD1-PRO_0000449630	ORF7a	P0DTC7	0.709236
	NSP12	P0DTD1-PRO_0000449629	NSP12	P0DTD1-PRO_0000449629	0.707618	Zhao et al, (2021)	pubmed:33770364|imex:IM-28855
	NSP4	P0DTD1-PRO_0000449622	M	P0DTC5	0.707409
	ORF3a	P0DTC3	NSP6	P0DTD1-PRO_0000449624	0.701066
	ORF3a	P0DTC3	M	P0DTC5	0.700391
	M	P0DTC5	NSP2	P0DTD1-PRO_0000449620	0.700246
	NSP8	P0DTD1-PRO_0000449626	N	P0DTC9	0.696492
	NSP6	P0DTD1-PRO_0000449624	NSP2	P0DTD1-PRO_0000449620	0.695598
	ORF3b	P0DTF1	M	P0DTC5	0.685063
	E	P0DTC4	ORF6	P0DTC6	0.672747	Chen et al, (2020)	imex:IM-29339|pubmed:34671206
	ORF3b	P0DTF1	NSP7	P0DTD1-PRO_0000449625	0.669828
	M	P0DTC5	ORF3b	P0DTF1	0.661818
	NSP5	P0DTD1-PRO_0000449623	NSP5	P0DTD1-PRO_0000449623	0.660518	Zhang et al, (2020); Abian et al, (2020); Sebastian et al,; Xuelan et al,; Lee et al, (2020); Jiang et al, (2021); Davis et al, (2021); Drayman et al, (2021); Günther et al, (2021)	pubmed:32198291|imex:IM-28015; pubmed:32745548|imex:IM-28239; doi:10,1101/2020,05,02,043554|pubmed:unassigned2620|imex:IM-28282; pubmed:unassigned2633|imex:IM-28292|doi:10,1101/2020,05,12,092171; pubmed:33208735|imex:IM-28519; imex:IM-29128|pubmed:34294141; pubmed:34399606|imex:IM-29177; imex:IM-29250|pubmed:34285133; imex:IM-29249|pubmed:33811162
	ORF3b	P0DTF1	ORF3b	P0DTF1	0.657478
	ORF8	P0DTC8	ORF3b	P0DTF1	0.657193
	ORF9b	P0DTD2	ORF7a	P0DTC7	0.654637
	NSP4	P0DTD1-PRO_0000449622	ORF7a	P0DTC7	0.649357
	ORF7a	P0DTC7	E	P0DTC4	0.648499
	NSP3	P0DTD1-PRO_0000449621	NSP7	P0DTD1-PRO_0000449625	0.644666
	NSP13	P0DTD1-PRO_0000449630	NSP5	P0DTD1-PRO_0000449623	0.640921
	NSP13	P0DTD1-PRO_0000449630	NSP2	P0DTD1-PRO_0000449620	0.639953
	E	P0DTC4	NSP2	P0DTD1-PRO_0000449620	0.637789
	ORF3b	P0DTF1	NSP16	P0DTD1-PRO_0000449633	0.628879
	NSP15	P0DTD1-PRO_0000449632	NSP15	P0DTD1-PRO_0000449632	0.623603	Kim, et al, (2020); Jiang et al, (2021)	pubmed:32304108|imex:IM-27884; imex:IM-29128|pubmed:34294141
	NSP13	P0DTD1-PRO_0000449630	NSP15	P0DTD1-PRO_0000449632	0.6128
	M	P0DTC5	E	P0DTC4	0.609258	Yuan et al, (2022)	imex:IM-29443|pubmed:35100873
	NSP4	P0DTD1-PRO_0000449622	NSP2	P0DTD1-PRO_0000449620	0.607058
	N	P0DTC9	ORF8	P0DTC8	0.597872	Chen et al, (2020)	imex:IM-29339|pubmed:34671206
	NSP1	P0DTD1-PRO_0000449619	ORF6	P0DTC6	0.595174
	N	P0DTC9	NSP16	P0DTD1-PRO_0000449633	0.591097
	ORF6	P0DTC6	NSP12	P0DTD1-PRO_0000449629	0.588285
	NSP6	P0DTD1-PRO_0000449624	M	P0DTC5	0.58501
	ORF8	P0DTC8	NSP7	P0DTD1-PRO_0000449625	0.577577
	M	P0DTC5	NSP4	P0DTD1-PRO_0000449622	0.575641
	NSP9	P0DTD1-PRO_0000449627	NSP5	P0DTD1-PRO_0000449623	0.573946
	ORF9b	P0DTD2	ORF8	P0DTC8	0.573882
	ORF9b	P0DTD2	NSP7	P0DTD1-PRO_0000449625	0.569461
	NSP7	P0DTD1-PRO_0000449625	NSP2	P0DTD1-PRO_0000449620	0.563906
	ORF3b	P0DTF1	ORF3a	P0DTC3	0.561888
	NSP13	P0DTD1-PRO_0000449630	N	P0DTC9	0.559242
	NSP7	P0DTD1-PRO_0000449625	NSP15	P0DTD1-PRO_0000449632	0.558786
	S	P0DTC2	NSP14	P0DTD1-PRO_0000449631	0.558173
	ORF3b	P0DTF1	E	P0DTC4	0.556626
	ORF6	P0DTC6	NSP14	P0DTD1-PRO_0000449631	0.555778	Li et al, (2020)	pubmed:32838362|imex:IM-27901|doi:10,1101/2020,03,31,019216|pmc:PPR138438
	NSP9	P0DTD1-PRO_0000449627	NSP4	P0DTD1-PRO_0000449622	0.555223
	ORF3b	P0DTF1	NSP15	P0DTD1-PRO_0000449632	0.553929
	NSP5	P0DTD1-PRO_0000449623	ORF6	P0DTC6	0.552082
	N	P0DTC9	NSP5	P0DTD1-PRO_0000449623	0.54974
	N	P0DTC9	NSP10	P0DTD1-PRO_0000449628	0.546991	Jiang et al, (2021)	imex:IM-29128|pubmed:34294141
	NSP12	P0DTD1-PRO_0000449629	NSP15	P0DTD1-PRO_0000449632	0.544847
	ORF3a	P0DTC3	NSP13	P0DTD1-PRO_0000449630	0.542115
	NSP15	P0DTD1-PRO_0000449632	ORF8	P0DTC8	0.536467
	ORF7b	P0DTD8	ORF8	P0DTC8	0.532658
	ORF9b	P0DTD2	NSP1	P0DTD1-PRO_0000449619	0.530865
	NSP7	P0DTD1-PRO_0000449625	N	P0DTC9	0.528136
	ORF8	P0DTC8	ORF3a	P0DTC3	0.527461
	NSP16	P0DTD1-PRO_0000449633	ORF3a	P0DTC3	0.527245
	NSP5	P0DTD1-PRO_0000449623	NSP1	P0DTD1-PRO_0000449619	0.526929
	ORF3a	P0DTC3	E	P0DTC4	0.524686	Li et al, (2020)	pubmed:32838362|imex:IM-27901|doi:10,1101/2020,03,31,019216|pmc:PPR138438
	ORF7b	P0DTD8	NSP4	P0DTD1-PRO_0000449622	0.524089
	NSP4	P0DTD1-PRO_0000449622	ORF8	P0DTC8	0.523927
	ORF6	P0DTC6	NSP8	P0DTD1-PRO_0000449626	0.522821
	ORF6	P0DTC6	ORF6	P0DTC6	0.521408
	ORF3b	P0DTF1	NSP2	P0DTD1-PRO_0000449620	0.515185
	ORF7b	P0DTD8	NSP16	P0DTD1-PRO_0000449633	0.514681
	NSP8	P0DTD1-PRO_0000449626	NSP5	P0DTD1-PRO_0000449623	0.512727
	ORF9b	P0DTD2	M	P0DTC5	0.512454
	ORF3b	P0DTF1	NSP8	P0DTD1-PRO_0000449626	0.512223
	M	P0DTC5	NSP12	P0DTD1-PRO_0000449629	0.510841	Jiang et al, (2021)	imex:IM-29128|pubmed:34294141
	N	P0DTC9	NSP14	P0DTD1-PRO_0000449631	0.510672
	M	P0DTC5	NSP15	P0DTD1-PRO_0000449632	0.510349
	NSP12	P0DTD1-PRO_0000449629	NSP5	P0DTD1-PRO_0000449623	0.507545	Jiang et al, (2021)	imex:IM-29128|pubmed:34294141
	ORF6	P0DTC6	NSP7	P0DTD1-PRO_0000449625	0.505449
	NSP4	P0DTD1-PRO_0000449622	N	P0DTC9	0.505229	Li et al, (2020)	pubmed:32838362|imex:IM-27901|doi:10,1101/2020,03,31,019216|pmc:PPR138438
	S	P0DTC2	NSP8	P0DTD1-PRO_0000449626	0.50173
	NSP14	P0DTD1-PRO_0000449631	NSP15	P0DTD1-PRO_0000449632	0.501218
