## Supplementary Table 4 for "AI-guided pipeline for protein-protein interaction drug discovery identifies a SARS-CoV-2 inhibitor"

### Sheet: Supplementary Table 4
	Supplementary Table 4: SARS-CoV-2 interactions in IMEx not detected with LuTHy.
	InteractorA	UniProtA	InteractorB	UniProtB	author	identifier
	ORF3a	P0DTC3	NSP3	P0DTD1-PRO_0000449621	Jiang et al. (2021)	imex:IM-29128|pubmed:34294141
	ORF6	P0DTC6	NSP4	P0DTD1-PRO_0000449622	Jiang et al. (2021)	imex:IM-29128|pubmed:34294141
	ORF7a	P0DTC7	NSP1	P0DTD1-PRO_0000449619	Jiang et al. (2021)	imex:IM-29128|pubmed:34294141
	ORF7b	P0DTD8	ORF6	P0DTC6	Chen et al. (2020)	imex:IM-29339|pubmed:34671206
	ORF7b	P0DTD8	NSP1	P0DTD1-PRO_0000449619	Jiang et al. (2021)	imex:IM-29128|pubmed:34294141
	ORF8	P0DTC8	ORF8	P0DTC8	Jiang et al. (2021); Flower et al. (2021)	imex:IM-29128|pubmed:34294141; pubmed:33361333|imex:IM-28814
	ORF8	P0DTC8	NSP1	P0DTD1-PRO_0000449619	Jiang et al. (2021)	imex:IM-29128|pubmed:34294141
	ORF8	P0DTC8	NSP8	P0DTD1-PRO_0000449626	Li et al. (2020)	pubmed:32838362|imex:IM-27901|doi:10.1101/2020.03.31.019216|pmc:PPR138438
	ORF8	P0DTC8	NSP9	P0DTD1-PRO_0000449627	Jiang et al. (2021)	imex:IM-29128|pubmed:34294141
	ORF8	P0DTC8	NSP10	P0DTD1-PRO_0000449628	Jiang et al. (2021)	imex:IM-29128|pubmed:34294141
	ORF9b	P0DTD2	E	P0DTC4	Li et al. (2020)	pubmed:32838362|imex:IM-27901|doi:10.1101/2020.03.31.019216|pmc:PPR138438
	E	P0DTC4	ORF8	P0DTC8	Chen et al. (2020)	imex:IM-29339|pubmed:34671206
	E	P0DTC4	NSP10	P0DTD1-PRO_0000449628	Jiang et al. (2021)	imex:IM-29128|pubmed:34294141
	M	P0DTC5	ORF6	P0DTC6	Jiang et al. (2021); Chen et al. (2020)	imex:IM-29128|pubmed:34294141; imex:IM-29339|pubmed:34671206
	M	P0DTC5	N	P0DTC9	Lu et al. (2021)	imex:IM-28702|pubmed:33479198
	M	P0DTC5	NSP1	P0DTD1-PRO_0000449619	Jiang et al. (2021)	imex:IM-29128|pubmed:34294141
	N	P0DTC9	ORF6	P0DTC6	Chen et al. (2020)	imex:IM-29339|pubmed:34671206
	N	P0DTC9	ORF7b	P0DTD8	Chen et al. (2020)	imex:IM-29339|pubmed:34671206
	N	P0DTC9	E	P0DTC4	Li et al. (2020); Chen et al. (2020)	pubmed:32838362|imex:IM-27901|doi:10.1101/2020.03.31.019216|pmc:PPR138438; imex:IM-29339|pubmed:34671206
	N	P0DTC9	M	P0DTC5	Chen et al. (2020)	imex:IM-29339|pubmed:34671206
	N	P0DTC9	NSP1	P0DTD1-PRO_0000449619	Jiang et al. (2021)	imex:IM-29128|pubmed:34294141
	N	P0DTC9	S	P0DTC2	Chen et al. (2020)	imex:IM-29339|pubmed:34671206
	NSP1	P0DTD1-PRO_0000449619	ORF7b	P0DTD8	Li et al. (2020)	pubmed:32838362|imex:IM-27901|doi:10.1101/2020.03.31.019216|pmc:PPR138438
	NSP1	P0DTD1-PRO_0000449619	NSP4	P0DTD1-PRO_0000449622	Jiang et al. (2021)	imex:IM-29128|pubmed:34294141
	NSP1	P0DTD1-PRO_0000449619	NSP6	P0DTD1-PRO_0000449624	Jiang et al. (2021)	imex:IM-29128|pubmed:34294141
	NSP1	P0DTD1-PRO_0000449619	NSP7	P0DTD1-PRO_0000449625	Jiang et al. (2021)	imex:IM-29128|pubmed:34294141
	NSP1	P0DTD1-PRO_0000449619	NSP9	P0DTD1-PRO_0000449627	Jiang et al. (2021)	imex:IM-29128|pubmed:34294141
	NSP1	P0DTD1-PRO_0000449619	NSP10	P0DTD1-PRO_0000449628	Jiang et al. (2021)	imex:IM-29128|pubmed:34294141
	NSP2	P0DTD1-PRO_0000449620	NSP1	P0DTD1-PRO_0000449619	Jiang et al. (2021)	imex:IM-29128|pubmed:34294141
	NSP2	P0DTD1-PRO_0000449620	NSP14	P0DTD1-PRO_0000449631	Jiang et al. (2021)	imex:IM-29128|pubmed:34294141
	NSP2	P0DTD1-PRO_0000449620	NSP15	P0DTD1-PRO_0000449632	Li et al. (2020)	pubmed:32838362|imex:IM-27901|doi:10.1101/2020.03.31.019216|pmc:PPR138438
	NSP3	P0DTD1-PRO_0000449621	NSP1	P0DTD1-PRO_0000449619	Jiang et al. (2021); Armstrong et al. (2020)	imex:IM-29128|pubmed:34294141; pubmed:34270554|imex:IM-29152
	NSP3	P0DTD1-PRO_0000449621	NSP3	P0DTD1-PRO_0000449621	Jiang et al. (2021)	imex:IM-29128|pubmed:34294141
	NSP3	P0DTD1-PRO_0000449621	NSP5	P0DTD1-PRO_0000449623	Kim et al. (2021)	pmc:PPR297270|pubmed:unassigned2933|imex:IM-28880|doi:10.1101/2021.03.15.433877
	NSP3	P0DTD1-PRO_0000449621	NSP10	P0DTD1-PRO_0000449628	Jiang et al. (2021)	imex:IM-29128|pubmed:34294141
	NSP3	P0DTD1-PRO_0000449621	NSP12	P0DTD1-PRO_0000449629	Jiang et al. (2021)	imex:IM-29128|pubmed:34294141
	NSP3	P0DTD1-PRO_0000449621	NSP13	P0DTD1-PRO_0000449630	Jiang et al. (2021)	imex:IM-29128|pubmed:34294141
	NSP6	P0DTD1-PRO_0000449624	ORF6	P0DTC6	Kim et al. (2021)	pmc:PPR297270|pubmed:unassigned2933|imex:IM-28880|doi:10.1101/2021.03.15.433877
	NSP7	P0DTD1-PRO_0000449625	ORF7a	P0DTC7	Li et al. (2020); Kim et al. (2021)	pubmed:32838362|imex:IM-27901|doi:10.1101/2020.03.31.019216|pmc:PPR138438; pmc:PPR297270|pubmed:unassigned2933|imex:IM-28880|doi:10.1101/2021.03.15.433877
	NSP7	P0DTD1-PRO_0000449625	ORF7b	P0DTD8	Li et al. (2020)	pubmed:32838362|imex:IM-27901|doi:10.1101/2020.03.31.019216|pmc:PPR138438
	NSP7	P0DTD1-PRO_0000449625	NSP1	P0DTD1-PRO_0000449619	Kim et al. (2021)	pmc:PPR297270|pubmed:unassigned2933|imex:IM-28880|doi:10.1101/2021.03.15.433877
	NSP7	P0DTD1-PRO_0000449625	NSP9	P0DTD1-PRO_0000449627	Kim et al. (2021)	pmc:PPR297270|pubmed:unassigned2933|imex:IM-28880|doi:10.1101/2021.03.15.433877
	NSP7	P0DTD1-PRO_0000449625	NSP12	P0DTD1-PRO_0000449629	Gao et al. (2020); Hillen et al. (2020); Yin et al. (2020); Chen et al. (2020); Biswal et al. (2021); Zhao et al. (2021); Wilamowski et al. (2021); Kabinger et al. (2021); Conti et al. (2020)	pubmed:32277040|imex:IM-27888; imex:IM-28023|pubmed:32438371; pubmed:32358203|imex:IM-28027; pubmed:32783916|imex:IM-28291; pubmed:33999154|imex:IM-28970; pubmed:33770364|imex:IM-28855; pubmed:34197805|imex:IM-29114; imex:IM-29253|pubmed:34381216; pubmed:34189273|imex:IM-29173
	NSP7	P0DTD1-PRO_0000449625	NSP16	P0DTD1-PRO_0000449633	Kim et al. (2021)	pmc:PPR297270|pubmed:unassigned2933|imex:IM-28880|doi:10.1101/2021.03.15.433877
	NSP8	P0DTD1-PRO_0000449626	NSP10	P0DTD1-PRO_0000449628	Liu et al. (2021)	imex:IM-29156|pubmed:34315827
	NSP8	P0DTD1-PRO_0000449626	NSP14	P0DTD1-PRO_0000449631	Liu et al. (2021)	imex:IM-29156|pubmed:34315827
	NSP9	P0DTD1-PRO_0000449627	NSP6	P0DTD1-PRO_0000449624	Kim et al. (2021)	pmc:PPR297270|pubmed:unassigned2933|imex:IM-28880|doi:10.1101/2021.03.15.433877
	NSP9	P0DTD1-PRO_0000449627	NSP7	P0DTD1-PRO_0000449625	Li et al. (2020)	pubmed:32838362|imex:IM-27901|doi:10.1101/2020.03.31.019216|pmc:PPR138438
	NSP9	P0DTD1-PRO_0000449627	NSP9	P0DTD1-PRO_0000449627	Littler et al. (2020); El-Kamand et al. (2021)	imex:IM-28149|pubmed:32592996; pubmed:34369011|imex:IM-29157
	NSP9	P0DTD1-PRO_0000449627	NSP12	P0DTD1-PRO_0000449629	Wang et al. (2021)	imex:IM-29165|pubmed:34352100
	NSP9	P0DTD1-PRO_0000449627	NSP14	P0DTD1-PRO_0000449631	Kim et al. (2021)	pmc:PPR297270|pubmed:unassigned2933|imex:IM-28880|doi:10.1101/2021.03.15.433877
	NSP9	P0DTD1-PRO_0000449627	NSP16	P0DTD1-PRO_0000449633	Kim et al. (2021)	pmc:PPR297270|pubmed:unassigned2933|imex:IM-28880|doi:10.1101/2021.03.15.433877
	NSP9	P0DTD1-PRO_0000449627	S	P0DTC2	Kim et al. (2021)	pmc:PPR297270|pubmed:unassigned2933|imex:IM-28880|doi:10.1101/2021.03.15.433877
	NSP10	P0DTD1-PRO_0000449628	NSP3	P0DTD1-PRO_0000449621	Kim et al. (2021)	pmc:PPR297270|pubmed:unassigned2933|imex:IM-28880|doi:10.1101/2021.03.15.433877
	NSP10	P0DTD1-PRO_0000449628	S	P0DTC2	Kim et al. (2021)	pmc:PPR297270|pubmed:unassigned2933|imex:IM-28880|doi:10.1101/2021.03.15.433877
	NSP12	P0DTD1-PRO_0000449629	N	P0DTC9	Zhao et al. (2021)	pubmed:33770364|imex:IM-28855
	NSP12	P0DTD1-PRO_0000449629	NSP1	P0DTD1-PRO_0000449619	Jiang et al. (2021)	imex:IM-29128|pubmed:34294141
	NSP12	P0DTD1-PRO_0000449629	NSP3	P0DTD1-PRO_0000449621	Jiang et al. (2021)	imex:IM-29128|pubmed:34294141
	NSP12	P0DTD1-PRO_0000449629	NSP9	P0DTD1-PRO_0000449627	Wang et al. (2021)	imex:IM-29165|pubmed:34352100
	NSP12	P0DTD1-PRO_0000449629	NSP10	P0DTD1-PRO_0000449628	Jiang et al. (2021)	imex:IM-29128|pubmed:34294141
	NSP14	P0DTD1-PRO_0000449631	NSP1	P0DTD1-PRO_0000449619	Jiang et al. (2021)	imex:IM-29128|pubmed:34294141
	NSP14	P0DTD1-PRO_0000449631	NSP3	P0DTD1-PRO_0000449621	Jiang et al. (2021)	imex:IM-29128|pubmed:34294141
	NSP14	P0DTD1-PRO_0000449631	NSP5	P0DTD1-PRO_0000449623	Kim et al. (2021)	pmc:PPR297270|pubmed:unassigned2933|imex:IM-28880|doi:10.1101/2021.03.15.433877
	NSP14	P0DTD1-PRO_0000449631	NSP6	P0DTD1-PRO_0000449624	Kim et al. (2021)	pmc:PPR297270|pubmed:unassigned2933|imex:IM-28880|doi:10.1101/2021.03.15.433877
	NSP14	P0DTD1-PRO_0000449631	NSP13	P0DTD1-PRO_0000449630	Jiang et al. (2021)	imex:IM-29128|pubmed:34294141
	NSP15	P0DTD1-PRO_0000449632	ORF3a	P0DTC3	Kim et al. (2021)	pmc:PPR297270|pubmed:unassigned2933|imex:IM-28880|doi:10.1101/2021.03.15.433877
	NSP15	P0DTD1-PRO_0000449632	ORF6	P0DTC6	Kim et al. (2021)	pmc:PPR297270|pubmed:unassigned2933|imex:IM-28880|doi:10.1101/2021.03.15.433877
	S	P0DTC2	N	P0DTC9	Chen et al. (2020)	imex:IM-29339|pubmed:34671206
	S	P0DTC2	NSP1	P0DTD1-PRO_0000449619	Jiang et al. (2021)	imex:IM-29128|pubmed:34294141
